# Temporal and Regional Circular RNA profiling in a Tauopathy Mouse Model: Implications for Tau Pathology and Neurodegeneration

**DOI:** 10.64898/2026.06.18.733253

**Authors:** Mohammad Shahadat Hossain, Domenico Praticò

## Abstract

MicroRNAs (miRNA), are non-coding RNA that act as post-transcriptional regulators of gene expression in various organs including the brain where they play an important role in neurodegeneration. Circular RNAs are single-stranded, covalently closed loop RNA molecules recognized as upstream regulators of miRNA. Previous studies have shown that circRNAs are dysregulated in Alzheimer’s and other neurodegenerative diseases. However, a systematic, age-and region-specific circRNA atlas in primary tauopathy is lacking.

To this end, we performed comprehensive circRNA sequencing of hippocampal and cortical tissues from a model of human tauopathy, h-Tau mice, at 3, 6, and 12 months of age. We identified circRNA–miRNA sponging networks that target and regulate key tau disease-associated pathways, including kinases, phosphatases, histone deacetylase, glutamatergic and GABAergic synapse, and microglial efferocytosis.

Our study demonstrates an age- and region-specific circRNA landscape in the brain of a model of human tauopathy and identify candidate circRNA–miRNA–mRNA regulatory axes converging on core tau pathological processes. These findings support the novel hypothesis that specific circRNAs have the potential to be used as biomarkers and therapeutic targets against tau-driven neurodegeneration.
