## supplemental table 1 for "Temporal and Regional Circular RNA profiling in a Tauopathy Mouse Model: Implications for Tau Pathology and Neurodegeneration"

### Sheet: Cortex_circRNA_parent genes 
		Regulation	CircRNA_ID	Feature	Source gene name	Gene description
		UP	novel_circ_0033491	exon:112609013-112609151	Sez6l	seizure related 6 homolog like
			novel_circ_0011463	exon:73806074-73806173,exon:73806302-73806464	Sucla2	succinate-Coenzyme A ligase, ADP-forming, beta subunit
			novel_circ_0041815	exon:98628843-98629008,exon:98637391-98637451,exon:98638742-98638829,exon:98641131-98641215	Uvrag	UV radiation resistance associated gene
			novel_circ_0028288	exon:118575485-118575646,exon:118590997-118591193,exon:118597700-118597781,exon:118604829-118604916	Dpyd	dihydropyrimidine dehydrogenase
			novel_circ_0016179	exon:50354325-50354528	Rftn1	raftlin lipid raft linker 1
			novel_circ_0027007	intergenic_region:52568262-52568598	--	-
			novel_circ_0012247	exon:35668847-35669050,exon:35671445-35671571,exon:35674955-35675098	Vps13b	vacuolar protein sorting 13B
			novel_circ_0020913	exon:132417326-132417466,exon:132418161-132418323	Rbbp5	retinoblastoma binding protein 5, histone lysine methyltransferase complex subunit
			novel_circ_0035834	exon:67887135-67887274,exon:67913993-67914037,exon:67918457-67918545,exon:67919859-67919936	Atp8a1	ATPase, aminophospholipid transporter (APLT), class I, type 8A, member 1
			novel_circ_0011354	exon:66540630-66540725,exon:66541454-66541684	Trim35	tripartite motif-containing 35
			novel_circ_0036650	exon:115946837-115946930,exon:115947120-115947209	Plxnd1	plexin D1
		DOWN	novel_circ_0026863	intron:4148810-4148907	Frmd4a	FERM domain containing 4A
			novel_circ_0007811	exon:100112917-100113030,exon:100127720-100127821,exon:100130075-100130159,exon:100136758-100136824	Mccc2	methylcrotonoyl-Coenzyme A carboxylase 2 (beta)
			novel_circ_0030646	exon:11225602-11225803,exon:11231653-11231723,exon:11234571-11234712	Ints8	integrator complex subunit 8
			novel_circ_0028785	exon:152063477-152063608,exon:152069615-152069684,exon:152071851-152071964,exon:152072378-152072456	Usp33	ubiquitin specific peptidase 33
			novel_circ_0023073	exon:53306987-53307089	Pms1	PMS1 homolog 1, mismatch repair system component
			novel_circ_0002956	exon:19948120-19948297	Spred2	sprouty-related EVH1 domain containing 2
			novel_circ_0023052	exon:52251362-52251485,exon:52258647-52258768,exon:52259102-52259198	Gls	glutaminase
			novel_circ_0015811	exon:26961863-26962105	Crebrf	CREB3 regulatory factor
			novel_circ_0011860	exon:10449662-10449834,exon:10451641-10451683,exon:10461206-10461510	Dnajc21	DnaJ heat shock protein family (Hsp40) member C21
			novel_circ_0014295	exon:31796417-31796575	Senp5	SUMO/sentrin specific peptidase 5
			novel_circ_0008310	exon:14317565-14317703,exon:14319872-14319951,exon:14328001-14328077	Arid4b	AT rich interactive domain 4B (RBP1-like)
			novel_circ_0025003	exon:135136769-135136915	Plcb1	phospholipase C, beta 1
			novel_circ_0001770	exon:76272979-76273050	Pcnt	pericentrin (kendrin)
			novel_circ_0031057	exon:128266274-128266468	Csmd2	CUB and Sushi multiple domains 2
			novel_circ_0005362	intron:100582256-100582363,intron:100585785-100585900,intron:100594337-100594418	Rps6ka5	ribosomal protein S6 kinase, polypeptide 5
			novel_circ_0025366	exon:155014377-155014501	Itch	itchy, E3 ubiquitin protein ligase
			novel_circ_0013866	exon:14207671-14207847,exon:14209182-14209307,exon:14211817-14211954	Abcc1	ATP-binding cassette, sub-family C (CFTR/MRP), member 1
			novel_circ_0029365	exon:51343636-51343720,exon:51345760-51345864,exon:51355974-51356080,exon:51358731-51358803	Naa15	N(alpha)-acetyltransferase 15, NatA auxiliary subunit
			novel_circ_0030841	exon:123261668-123261830,exon:123266143-123266286	Macf1	microtubule-actin crosslinking factor 1
			novel_circ_0044863	intergenic_region:22960936-22961123	--	-

### Sheet: Hippocapus_circRNA_parent genes
Regulation	CircRNA_ID	Feature	Source gene name	Gene description
UP	novel_circ_0040392	exon:55594229-55594457	Nipa2	non imprinted in Prader-Willi/Angelman syndrome 2 homolog (human)
	novel_circ_0006250	exon:3507066-3507209,exon:3519478-3519593	Asxl2	ASXL transcriptional regulator 2
	novel_circ_0008463	exon:24228999-24229065	Carmil1	capping protein regulator and myosin 1 linker 1
	novel_circ_0047798	exon:42256415-42256694	Tenm1	teneurin transmembrane protein 1
	novel_circ_0004838	exon:84106660-84106798,exon:84113968-84114077	Acaca	acetyl-Coenzyme A carboxylase alpha
	novel_circ_0028207	exon:109416100-109416203,exon:109418202-109418301	Vav3	vav 3 oncogene
	novel_circ_0018497	exon:69697105-69697234,exon:69697706-69697755	Tcf4	transcription factor 4
	novel_circ_0042807	exon:34161551-34161620,exon:34175572-34175730	Gsr	glutathione reductase
	novel_circ_0028669	exon:14180753-14180916,exon:14194618-14194731,exon:14208334-14208506	Ralyl	RALY RNA binding protein-like
DOWN	novel_circ_0039044	exon:105300279-105300478	Gm45799;Dnhd1	-
	novel_circ_0013578	intergenic_region:93772167-93772424,intergenic_region:93786921-93787000	--	-
	novel_circ_0033106	exon:97888629-97888703,exon:97902450-97902567,exon:97909064-97909191	Nfia	nuclear factor I/A
	novel_circ_0023563	intron:7190418-7190839	Pcmtd1	protein-L-isoaspartate (D-aspartate) O-methyltransferase domain containing 1
	novel_circ_0025565	exon:160512020-160512122,exon:160524571-160524694,exon:160540044-160540159	Top1	topoisomerase (DNA) I
	novel_circ_0009534	exon:92478754-92478920	Msh3	mutS homolog 3
	novel_circ_0047137	exon:12579822-12579898,exon:12582186-12582320,exon:12590022-12590100,exon:12594253-12594378	Med14	mediator complex subunit 14
	novel_circ_0021901	exon:176907767-176907832,exon:176924533-176924664	Akt3	thymoma viral proto-oncogene 3
	novel_circ_0012506	exon:44243456-44243615,exon:44284115-44284269	Nudcd1	NudC domain containing 1
	novel_circ_0039192	exon:112921887-112921997,exon:112950988-112951145	Btbd10	BTB (POZ) domain containing 10
	novel_circ_0011361	exon:67260475-67260639	Ppp2r2a	protein phosphatase 2, regulatory subunit B, alpha
	novel_circ_0034071	exon:130269189-130269332	Tmem248	transmembrane protein 248

### Sheet: Selected circRNA
		novel_circ_0033491	Sez6l	seizure related 6 homolog like
Brain Region	Regulation	CircRNA_ID	Source gene name	Gene description
Cortex	UP	novel_circ_0033491	Sez6l	seizure related 6 homolog like
	DOWN	novel_circ_0013866	Abcc1	ATP-binding cassette, sub-family C (CFTR/MRP), member 1
Hippocampus	UP	novel_circ_0004838	Acaca	acetyl-Coenzyme A carboxylase alpha
	DOWN	novel_circ_0011361	Ppp2r2a	protein phosphatase 2, regulatory subunit B, alpha
