## supplemental table 2 for "Temporal and Regional Circular RNA profiling in a Tauopathy Mouse Model: Implications for Tau Pathology and Neurodegeneration"

### Sheet: Raw
Category	Term	Count	List Total	Pop Hits	Pop Total	P-Value	Benjamini	Fold Enrichment	Bonferroni	FDR	Fisher Exact	User Ids
UP_SEQ_FEATURE	REGION:Disordered	26	29	13116	22290	0.000469	0.114	1.52	0.107	0.114	0.000306	MACF1,PLXND1,ATP8A1,USP33,ARID4B,GLS,SPRED2,SENP5,RPS6KA5,RBBP5,DNAJC21,CSMD2,PCNT,PMS1,UVRAG,ABCC1,RFTN1,VPS13B,FRMD4A,SEZ6L,ITCH,CREBRF,TRIM35,NAA15,PLCB1,INTS8
GOTERM_CC_DIRECT	cytoplasm	17	29	7673	27008	0.00135	0.152	2.06	0.141	0.152	0.000641	MACF1,UVRAG,USP33,RFTN1,FRMD4A,GLS,SPRED2,ITCH,SUCLA2,RPS6KA5,DPYD,DNAJC21,TRIM35,CREBRF,NAA15,PLCB1,PCNT
GOTERM_MF_DIRECT	protein binding	15	29	5653	24521	0.00166	0.18	2.24	0.165	0.18	0.000725	MACF1,UVRAG,PLXND1,ATP8A1,USP33,ARID4B,GLS,SPRED2,ITCH,RPS6KA5,RBBP5,TRIM35,NAA15,PLCB1,PCNT
UP_KW_PTM	Phosphoprotein	22	26	7979	14128	0.00355	0.032	1.5	0.0281	0.032	0.00234	MACF1,UVRAG,ABCC1,ATP8A1,USP33,RFTN1,VPS13B,ARID4B,FRMD4A,GLS,SPRED2,ITCH,SUCLA2,RPS6KA5,RBBP5,DPYD,DNAJC21,TRIM35,NAA15,PLCB1,PCNT,INTS8
UP_SEQ_FEATURE	COMPBIAS:Polar residues	15	29	5631	22290	0.00417	0.504	2.05	0.636	0.504	0.00198	MACF1,ABCC1,ATP8A1,USP33,VPS13B,ARID4B,FRMD4A,SEZ6L,SPRED2,ITCH,RPS6KA5,DNAJC21,PLCB1,PCNT,PMS1
UP_SEQ_FEATURE	COMPBIAS:Low complexity	13	29	4632	22290	0.00681	0.549	2.16	0.809	0.549	0.00306	MACF1,UVRAG,PLXND1,ARID4B,FRMD4A,SEZ6L,GLS,ITCH,RPS6KA5,CREBRF,PLCB1,PCNT,CSMD2
UP_KW_DOMAIN	Repeat	14	23	4828	15070	0.00802	0.104	1.9	0.0993	0.104	0.00411	MACF1,ABCC1,PLXND1,USP33,SEZ6L,GLS,ITCH,RPS6KA5,RBBP5,DPYD,DNAJC21,NAA15,CSMD2,INTS8
GOTERM_BP_DIRECT	memory	3	29	131	26568	0.00839	1.00e+0	20.98	0.95	1.00e+0	0.00039	ABCC1,VPS13B,PLCB1
GOTERM_MF_DIRECT	ligase activity	3	29	141	24521	0.0113	0.428	17.99	0.705	0.428	0.000609	MCCC2,ITCH,SUCLA2
GOTERM_MF_DIRECT	ATP hydrolysis activity	4	29	420	24521	0.0119	0.428	8.05	0.725	0.428	0.00144	MACF1,ABCC1,ATP8A1,PMS1
UP_SEQ_FEATURE	DOMAIN:C2	3	29	133	22290	0.0121	0.73	17.34	0.947	0.73	0.000677	UVRAG,ITCH,PLCB1
INTERPRO	SEZ6_CSMD_C4BPB_Regulators	2	29	11	22313	0.0137	1.00e+0	139.89	0.933	1.00e+0	8.91e-05	CSMD2,SEZ6L
INTERPRO	C2_dom	3	29	143	22313	0.0138	1.00e+0	16.14	0.935	1.00e+0	0.000834	UVRAG,ITCH,PLCB1
GOTERM_CC_DIRECT	glutamatergic synapse	5	29	916	27008	0.0141	0.55	5.08	0.799	0.55	0.00268	PLXND1,ATP8A1,CSMD2,PLCB1,SEZ6L
GOTERM_BP_DIRECT	multicellular organism growth	3	29	172	26568	0.0141	1.00e+0	15.98	0.994	1.00e+0	0.000861	ABCC1,VPS13B,PCNT
GOTERM_CC_DIRECT	cytoplasmic vesicle	5	29	926	27008	0.0146	0.55	5.03	0.81	0.55	0.00281	UVRAG,SPRED2,ITCH,ATP8A1,VPS13B
GOTERM_BP_DIRECT	lipid transport	3	29	188	26568	0.0167	1.00e+0	14.62	0.997	1.00e+0	0.00111	ABCC1,ATP8A1,VPS13B
SMART	C2	3	19	127	10952	0.0181	0.705	13.62	0.509	0.705	0.00129	UVRAG,ITCH,PLCB1
GOTERM_BP_DIRECT	negative regulation of intracellular signal transduction	2	29	18	26568	0.0188	1.00e+0	101.79	0.999	1.00e+0	0.000174	SPRED2,ITCH
INTERPRO	C2_domain_sf	3	29	170	22313	0.0192	1.00e+0	13.58	0.977	1.00e+0	0.00137	UVRAG,ITCH,PLCB1
GOTERM_BP_DIRECT	spindle organization	2	29	20	26568	0.0209	1.00e+0	91.61	0.999	1.00e+0	0.000216	UVRAG,PCNT
UP_SEQ_FEATURE	COMPBIAS:Basic residues	8	29	2316	22290	0.0216	1.00e+0	2.65	0.995	1.00e+0	0.00781	RBBP5,USP33,DNAJC21,ARID4B,FRMD4A,NAA15,CSMD2,PCNT
UP_KW_BIOLOGICAL_PROCESS	Lipid transport	3	19	161	11883	0.0242	0.557	11.65	0.431	0.557	0.00202	ABCC1,ATP8A1,VPS13B
UP_SEQ_FEATURE	COMPBIAS:Basic and acidic residues	14	29	6193	22290	0.027	1.00e+0	1.74	0.999	1.00e+0	0.015	MACF1,ATP8A1,RFTN1,VPS13B,ARID4B,FRMD4A,ITCH,SENP5,RBBP5,DNAJC21,CREBRF,NAA15,PLCB1,PCNT
GOTERM_BP_DIRECT	interleukin-1-mediated signaling pathway	2	29	28	26568	0.0291	1.00e+0	65.44	1.00e+0	1.00e+0	0.000427	RPS6KA5,PLCB1
GOTERM_MF_DIRECT	ATP binding	6	29	1551	24521	0.0293	0.7	3.27	0.96	0.7	0.00856	MCCC2,ABCC1,SUCLA2,RPS6KA5,ATP8A1,PMS1
GOTERM_BP_DIRECT	phospholipid translocation	2	29	31	26568	0.0322	1.00e+0	59.11	1.00e+0	1.00e+0	0.000525	ABCC1,ATP8A1
GOTERM_MF_DIRECT	magnesium ion binding	3	29	248	24521	0.0324	0.7	10.23	0.971	0.7	0.00308	SUCLA2,RPS6KA5,ATP8A1
KEGG_PATHWAY	MicroRNAs in cancer	3	11	314	10620	0.0335	1.00e+0	9.22	0.955	1.00e+0	0.00354	ABCC1,RPS6KA5,GLS
GOTERM_BP_DIRECT	regulation of G protein-coupled receptor signaling pathway	2	29	42	26568	0.0434	1.00e+0	43.63	1.00e+0	1.00e+0	0.000964	USP33,PLCB1
GOTERM_BP_DIRECT	response to xenobiotic stimulus	3	29	319	26568	0.0443	1.00e+0	8.62	1.00e+0	1.00e+0	0.00497	ABCC1,DPYD,PMS1
GOTERM_CC_DIRECT	endosome	4	29	778	27008	0.0457	0.99	4.79	0.995	0.99	0.00915	UVRAG,ITCH,RFTN1,VPS13B
GOTERM_CC_DIRECT	early endosome	3	29	357	27008	0.0526	0.99	7.83	0.998	0.99	0.00649	UVRAG,ITCH,RFTN1
GOTERM_CC_DIRECT	postsynaptic cytosol	2	29	52	27008	0.0526	0.99	35.82	0.998	0.99	0.00143	SENP5,PLCB1
UP_SEQ_FEATURE	DOMAIN:CUB	2	29	43	22290	0.0527	1.00e+0	35.75	1.00e+0	1.00e+0	0.00143	CSMD2,SEZ6L
GOTERM_MF_DIRECT	nucleotide binding	6	29	1865	24521	0.0574	0.894	2.72	0.998	0.894	0.02	MCCC2,ABCC1,SUCLA2,RPS6KA5,ATP8A1,DPYD
KEGG_PATHWAY	Metabolic pathways	5	11	1667	10620	0.0577	1.00e+0	2.9	0.996	1.00e+0	0.0191	MCCC2,SUCLA2,DPYD,PLCB1,GLS
GOTERM_MF_DIRECT	hydrolase activity	6	29	1870	24521	0.058	0.894	2.71	0.998	0.894	0.0202	ABCC1,SENP5,ATP8A1,USP33,PLCB1,GLS
UP_SEQ_FEATURE	COMPBIAS:Pro residues	6	29	1713	22290	0.0595	1.00e+0	2.69	1.00e+0	1.00e+0	0.0209	SPRED2,ITCH,TRIM35,FRMD4A,CSMD2,SEZ6L
INTERPRO	CUB_dom	2	29	51	22313	0.0621	1.00e+0	30.17	1.00e+0	1.00e+0	0.002	CSMD2,SEZ6L
UP_KW_CELLULAR_COMPONENT	Endosome	4	28	652	19181	0.0625	0.519	4.2	0.687	0.519	0.0142	UVRAG,ITCH,RFTN1,VPS13B
UP_SEQ_FEATURE	DOMAIN:Sushi	2	29	52	22290	0.0633	1.00e+0	29.56	1.00e+0	1.00e+0	0.00208	CSMD2,SEZ6L
GOTERM_CC_DIRECT	nucleus	12	29	6728	27008	0.0663	1.00e+0	1.66	1.00e+0	1.00e+0	0.038	ITCH,SENP5,RPS6KA5,RBBP5,DNAJC21,TRIM35,CREBRF,ARID4B,NAA15,PLCB1,INTS8,PMS1
GOTERM_BP_DIRECT	regulation of autophagy	2	29	65	26568	0.0663	1.00e+0	28.19	1.00e+0	1.00e+0	0.00229	UVRAG,USP33
INTERPRO	Sperma_CUB_dom_sf	2	29	55	22313	0.0668	1.00e+0	27.98	1.00e+0	1.00e+0	0.00232	CSMD2,SEZ6L
UP_KW_CELLULAR_COMPONENT	Cytoplasm	13	28	5614	19181	0.0675	0.519	1.59	0.716	0.519	0.0406	MACF1,USP33,RFTN1,FRMD4A,GLS,SPRED2,ITCH,DPYD,DNAJC21,TRIM35,NAA15,PLCB1,PCNT
INTERPRO	Sushi/SCR/CCP_sf	2	29	57	22313	0.0692	1.00e+0	27	1.00e+0	1.00e+0	0.00249	CSMD2,SEZ6L
INTERPRO	Sushi_SCR_CCP_dom	2	29	57	22313	0.0692	1.00e+0	27	1.00e+0	1.00e+0	0.00249	CSMD2,SEZ6L
GOTERM_CC_DIRECT	protein-containing complex	4	29	943	27008	0.0728	1.00e+0	3.95	1.00e+0	1.00e+0	0.0175	UVRAG,ITCH,RFTN1,PLCB1
UP_KW_DOMAIN	Sushi	2	23	52	15070	0.0733	0.476	25.2	0.628	0.476	0.00282	CSMD2,SEZ6L
GOTERM_BP_DIRECT	learning	2	29	74	26568	0.0752	1.00e+0	24.76	1.00e+0	1.00e+0	0.00296	ATP8A1,PLCB1
SMART	CUB	2	19	50	10952	0.0791	1.00e+0	23.06	0.96	1.00e+0	0.00332	CSMD2,SEZ6L
UP_KW_MOLECULAR_FUNCTION	Hydrolase	7	22	1912	12802	0.0812	0.956	2.13	0.816	0.956	0.0359	ABCC1,SENP5,ATP8A1,USP33,CSMD2,PLCB1,GLS
GOTERM_BP_DIRECT	positive regulation of protein catabolic process	2	29	82	26568	0.083	1.00e+0	22.34	1.00e+0	1.00e+0	0.00362	ITCH,CREBRF
UP_KW_CELLULAR_COMPONENT	Cytoplasmic vesicle	4	28	748	19181	0.0864	0.519	3.66	0.804	0.519	0.0223	UVRAG,SPRED2,ATP8A1,VPS13B
SMART	CCP	2	19	55	10952	0.0867	1.00e+0	20.96	0.971	1.00e+0	0.00401	CSMD2,SEZ6L
KEGG_PATHWAY	Circadian entrainment	2	11	100	10620	0.0903	1.00e+0	19.31	1.00e+0	1.00e+0	0.00457	RPS6KA5,PLCB1
UP_KW_BIOLOGICAL_PROCESS	Ubl conjugation pathway	4	19	741	11883	0.098	0.889	3.38	0.907	0.889	0.0274	ITCH,SENP5,USP33,TRIM35
GOTERM_BP_DIRECT	negative regulation of transforming growth factor beta receptor signaling pathway	2	29	98	26568	0.0983	1.00e+0	18.7	1.00e+0	1.00e+0	0.00512	SPRED2,ARID4B
UP_SEQ_FEATURE	COMPBIAS:Gly residues	4	29	887	22290	0.0986	1.00e+0	3.47	1.00e+0	1.00e+0	0.0268	RPS6KA5,INTS8,PMS1,GLS

### Sheet: KEGG
Category	Term	Count	List Total	Pop Hits	Pop Total	P-Value	Benjamini	Fold Enrichment	Bonferroni	FDR	Fisher Exact	User Ids
UP_SEQ_FEATURE	REGION:Disordered	26	29	13116	22290	0.000469	0.114	1.52	0.107	0.114	0.000306	MACF1,PLXND1,ATP8A1,USP33,ARID4B,GLS,SPRED2,SENP5,RPS6KA5,RBBP5,DNAJC21,CSMD2,PCNT,PMS1,UVRAG,ABCC1,RFTN1,VPS13B,FRMD4A,SEZ6L,ITCH,CREBRF,TRIM35,NAA15,PLCB1,INTS8
GOTERM_CC_DIRECT	cytoplasm	17	29	7673	27008	0.00135	0.152	2.06	0.141	0.152	0.000641	MACF1,UVRAG,USP33,RFTN1,FRMD4A,GLS,SPRED2,ITCH,SUCLA2,RPS6KA5,DPYD,DNAJC21,TRIM35,CREBRF,NAA15,PLCB1,PCNT
GOTERM_MF_DIRECT	protein binding	15	29	5653	24521	0.00166	0.18	2.24	0.165	0.18	0.000725	MACF1,UVRAG,PLXND1,ATP8A1,USP33,ARID4B,GLS,SPRED2,ITCH,RPS6KA5,RBBP5,TRIM35,NAA15,PLCB1,PCNT
UP_KW_PTM	Phosphoprotein	22	26	7979	14128	0.00355	0.032	1.5	0.0281	0.032	0.00234	MACF1,UVRAG,ABCC1,ATP8A1,USP33,RFTN1,VPS13B,ARID4B,FRMD4A,GLS,SPRED2,ITCH,SUCLA2,RPS6KA5,RBBP5,DPYD,DNAJC21,TRIM35,NAA15,PLCB1,PCNT,INTS8
UP_SEQ_FEATURE	COMPBIAS:Polar residues	15	29	5631	22290	0.00417	0.504	2.05	0.636	0.504	0.00198	MACF1,ABCC1,ATP8A1,USP33,VPS13B,ARID4B,FRMD4A,SEZ6L,SPRED2,ITCH,RPS6KA5,DNAJC21,PLCB1,PCNT,PMS1
UP_SEQ_FEATURE	COMPBIAS:Low complexity	13	29	4632	22290	0.00681	0.549	2.16	0.809	0.549	0.00306	MACF1,UVRAG,PLXND1,ARID4B,FRMD4A,SEZ6L,GLS,ITCH,RPS6KA5,CREBRF,PLCB1,PCNT,CSMD2
UP_KW_DOMAIN	Repeat	14	23	4828	15070	0.00802	0.104	1.9	0.0993	0.104	0.00411	MACF1,ABCC1,PLXND1,USP33,SEZ6L,GLS,ITCH,RPS6KA5,RBBP5,DPYD,DNAJC21,NAA15,CSMD2,INTS8
GOTERM_BP_DIRECT	memory	3	29	131	26568	0.00839	1.00e+0	20.98	0.95	1.00e+0	0.00039	ABCC1,VPS13B,PLCB1
GOTERM_MF_DIRECT	ligase activity	3	29	141	24521	0.0113	0.428	17.99	0.705	0.428	0.000609	MCCC2,ITCH,SUCLA2
GOTERM_MF_DIRECT	ATP hydrolysis activity	4	29	420	24521	0.0119	0.428	8.05	0.725	0.428	0.00144	MACF1,ABCC1,ATP8A1,PMS1
UP_SEQ_FEATURE	DOMAIN:C2	3	29	133	22290	0.0121	0.73	17.34	0.947	0.73	0.000677	UVRAG,ITCH,PLCB1
INTERPRO	SEZ6_CSMD_C4BPB_Regulators	2	29	11	22313	0.0137	1.00e+0	139.89	0.933	1.00e+0	8.91e-05	CSMD2,SEZ6L
INTERPRO	C2_dom	3	29	143	22313	0.0138	1.00e+0	16.14	0.935	1.00e+0	0.000834	UVRAG,ITCH,PLCB1
GOTERM_CC_DIRECT	glutamatergic synapse	5	29	916	27008	0.0141	0.55	5.08	0.799	0.55	0.00268	PLXND1,ATP8A1,CSMD2,PLCB1,SEZ6L
GOTERM_BP_DIRECT	multicellular organism growth	3	29	172	26568	0.0141	1.00e+0	15.98	0.994	1.00e+0	0.000861	ABCC1,VPS13B,PCNT
GOTERM_CC_DIRECT	cytoplasmic vesicle	5	29	926	27008	0.0146	0.55	5.03	0.81	0.55	0.00281	UVRAG,SPRED2,ITCH,ATP8A1,VPS13B
GOTERM_BP_DIRECT	lipid transport	3	29	188	26568	0.0167	1.00e+0	14.62	0.997	1.00e+0	0.00111	ABCC1,ATP8A1,VPS13B
SMART	C2	3	19	127	10952	0.0181	0.705	13.62	0.509	0.705	0.00129	UVRAG,ITCH,PLCB1
GOTERM_BP_DIRECT	negative regulation of intracellular signal transduction	2	29	18	26568	0.0188	1.00e+0	101.79	0.999	1.00e+0	0.000174	SPRED2,ITCH
INTERPRO	C2_domain_sf	3	29	170	22313	0.0192	1.00e+0	13.58	0.977	1.00e+0	0.00137	UVRAG,ITCH,PLCB1
GOTERM_BP_DIRECT	spindle organization	2	29	20	26568	0.0209	1.00e+0	91.61	0.999	1.00e+0	0.000216	UVRAG,PCNT
UP_SEQ_FEATURE	COMPBIAS:Basic residues	8	29	2316	22290	0.0216	1.00e+0	2.65	0.995	1.00e+0	0.00781	RBBP5,USP33,DNAJC21,ARID4B,FRMD4A,NAA15,CSMD2,PCNT
UP_KW_BIOLOGICAL_PROCESS	Lipid transport	3	19	161	11883	0.0242	0.557	11.65	0.431	0.557	0.00202	ABCC1,ATP8A1,VPS13B
UP_SEQ_FEATURE	COMPBIAS:Basic and acidic residues	14	29	6193	22290	0.027	1.00e+0	1.74	0.999	1.00e+0	0.015	MACF1,ATP8A1,RFTN1,VPS13B,ARID4B,FRMD4A,ITCH,SENP5,RBBP5,DNAJC21,CREBRF,NAA15,PLCB1,PCNT
GOTERM_BP_DIRECT	interleukin-1-mediated signaling pathway	2	29	28	26568	0.0291	1.00e+0	65.44	1.00e+0	1.00e+0	0.000427	RPS6KA5,PLCB1
GOTERM_MF_DIRECT	ATP binding	6	29	1551	24521	0.0293	0.7	3.27	0.96	0.7	0.00856	MCCC2,ABCC1,SUCLA2,RPS6KA5,ATP8A1,PMS1
GOTERM_BP_DIRECT	phospholipid translocation	2	29	31	26568	0.0322	1.00e+0	59.11	1.00e+0	1.00e+0	0.000525	ABCC1,ATP8A1
GOTERM_MF_DIRECT	magnesium ion binding	3	29	248	24521	0.0324	0.7	10.23	0.971	0.7	0.00308	SUCLA2,RPS6KA5,ATP8A1
KEGG_PATHWAY	MicroRNAs in cancer	3	11	314	10620	0.0335	1.00e+0	9.22	0.955	1.00e+0	0.00354	ABCC1,RPS6KA5,GLS
GOTERM_BP_DIRECT	regulation of G protein-coupled receptor signaling pathway	2	29	42	26568	0.0434	1.00e+0	43.63	1.00e+0	1.00e+0	0.000964	USP33,PLCB1
GOTERM_BP_DIRECT	response to xenobiotic stimulus	3	29	319	26568	0.0443	1.00e+0	8.62	1.00e+0	1.00e+0	0.00497	ABCC1,DPYD,PMS1
GOTERM_CC_DIRECT	endosome	4	29	778	27008	0.0457	0.99	4.79	0.995	0.99	0.00915	UVRAG,ITCH,RFTN1,VPS13B
GOTERM_CC_DIRECT	early endosome	3	29	357	27008	0.0526	0.99	7.83	0.998	0.99	0.00649	UVRAG,ITCH,RFTN1
GOTERM_CC_DIRECT	postsynaptic cytosol	2	29	52	27008	0.0526	0.99	35.82	0.998	0.99	0.00143	SENP5,PLCB1
UP_SEQ_FEATURE	DOMAIN:CUB	2	29	43	22290	0.0527	1.00e+0	35.75	1.00e+0	1.00e+0	0.00143	CSMD2,SEZ6L
GOTERM_MF_DIRECT	nucleotide binding	6	29	1865	24521	0.0574	0.894	2.72	0.998	0.894	0.02	MCCC2,ABCC1,SUCLA2,RPS6KA5,ATP8A1,DPYD
KEGG_PATHWAY	Metabolic pathways	5	11	1667	10620	0.0577	1.00e+0	2.9	0.996	1.00e+0	0.0191	MCCC2,SUCLA2,DPYD,PLCB1,GLS
GOTERM_MF_DIRECT	hydrolase activity	6	29	1870	24521	0.058	0.894	2.71	0.998	0.894	0.0202	ABCC1,SENP5,ATP8A1,USP33,PLCB1,GLS
UP_SEQ_FEATURE	COMPBIAS:Pro residues	6	29	1713	22290	0.0595	1.00e+0	2.69	1.00e+0	1.00e+0	0.0209	SPRED2,ITCH,TRIM35,FRMD4A,CSMD2,SEZ6L
INTERPRO	CUB_dom	2	29	51	22313	0.0621	1.00e+0	30.17	1.00e+0	1.00e+0	0.002	CSMD2,SEZ6L
UP_KW_CELLULAR_COMPONENT	Endosome	4	28	652	19181	0.0625	0.519	4.2	0.687	0.519	0.0142	UVRAG,ITCH,RFTN1,VPS13B
UP_SEQ_FEATURE	DOMAIN:Sushi	2	29	52	22290	0.0633	1.00e+0	29.56	1.00e+0	1.00e+0	0.00208	CSMD2,SEZ6L
GOTERM_CC_DIRECT	nucleus	12	29	6728	27008	0.0663	1.00e+0	1.66	1.00e+0	1.00e+0	0.038	ITCH,SENP5,RPS6KA5,RBBP5,DNAJC21,TRIM35,CREBRF,ARID4B,NAA15,PLCB1,INTS8,PMS1
GOTERM_BP_DIRECT	regulation of autophagy	2	29	65	26568	0.0663	1.00e+0	28.19	1.00e+0	1.00e+0	0.00229	UVRAG,USP33
INTERPRO	Sperma_CUB_dom_sf	2	29	55	22313	0.0668	1.00e+0	27.98	1.00e+0	1.00e+0	0.00232	CSMD2,SEZ6L
UP_KW_CELLULAR_COMPONENT	Cytoplasm	13	28	5614	19181	0.0675	0.519	1.59	0.716	0.519	0.0406	MACF1,USP33,RFTN1,FRMD4A,GLS,SPRED2,ITCH,DPYD,DNAJC21,TRIM35,NAA15,PLCB1,PCNT
INTERPRO	Sushi/SCR/CCP_sf	2	29	57	22313	0.0692	1.00e+0	27	1.00e+0	1.00e+0	0.00249	CSMD2,SEZ6L
INTERPRO	Sushi_SCR_CCP_dom	2	29	57	22313	0.0692	1.00e+0	27	1.00e+0	1.00e+0	0.00249	CSMD2,SEZ6L
GOTERM_CC_DIRECT	protein-containing complex	4	29	943	27008	0.0728	1.00e+0	3.95	1.00e+0	1.00e+0	0.0175	UVRAG,ITCH,RFTN1,PLCB1
UP_KW_DOMAIN	Sushi	2	23	52	15070	0.0733	0.476	25.2	0.628	0.476	0.00282	CSMD2,SEZ6L
GOTERM_BP_DIRECT	learning	2	29	74	26568	0.0752	1.00e+0	24.76	1.00e+0	1.00e+0	0.00296	ATP8A1,PLCB1
SMART	CUB	2	19	50	10952	0.0791	1.00e+0	23.06	0.96	1.00e+0	0.00332	CSMD2,SEZ6L
UP_KW_MOLECULAR_FUNCTION	Hydrolase	7	22	1912	12802	0.0812	0.956	2.13	0.816	0.956	0.0359	ABCC1,SENP5,ATP8A1,USP33,CSMD2,PLCB1,GLS
GOTERM_BP_DIRECT	positive regulation of protein catabolic process	2	29	82	26568	0.083	1.00e+0	22.34	1.00e+0	1.00e+0	0.00362	ITCH,CREBRF
UP_KW_CELLULAR_COMPONENT	Cytoplasmic vesicle	4	28	748	19181	0.0864	0.519	3.66	0.804	0.519	0.0223	UVRAG,SPRED2,ATP8A1,VPS13B
SMART	CCP	2	19	55	10952	0.0867	1.00e+0	20.96	0.971	1.00e+0	0.00401	CSMD2,SEZ6L
KEGG_PATHWAY	Circadian entrainment	2	11	100	10620	0.0903	1.00e+0	19.31	1.00e+0	1.00e+0	0.00457	RPS6KA5,PLCB1
UP_KW_BIOLOGICAL_PROCESS	Ubl conjugation pathway	4	19	741	11883	0.098	0.889	3.38	0.907	0.889	0.0274	ITCH,SENP5,USP33,TRIM35
GOTERM_BP_DIRECT	negative regulation of transforming growth factor beta receptor signaling pathway	2	29	98	26568	0.0983	1.00e+0	18.7	1.00e+0	1.00e+0	0.00512	SPRED2,ARID4B
UP_SEQ_FEATURE	COMPBIAS:Gly residues	4	29	887	22290	0.0986	1.00e+0	3.47	1.00e+0	1.00e+0	0.0268	RPS6KA5,INTS8,PMS1,GLS

### Sheet: GO BP
Category	Term	Count	List Total	Pop Hits	Pop Total	P-Value	Benjamini	Fold Enrichment	Bonferroni	FDR	Fisher Exact	User Ids
UP_SEQ_FEATURE	REGION:Disordered	26	29	13116	22290	0.000469	0.114	1.52	0.107	0.114	0.000306	MACF1,PLXND1,ATP8A1,USP33,ARID4B,GLS,SPRED2,SENP5,RPS6KA5,RBBP5,DNAJC21,CSMD2,PCNT,PMS1,UVRAG,ABCC1,RFTN1,VPS13B,FRMD4A,SEZ6L,ITCH,CREBRF,TRIM35,NAA15,PLCB1,INTS8
GOTERM_CC_DIRECT	cytoplasm	17	29	7673	27008	0.00135	0.152	2.06	0.141	0.152	0.000641	MACF1,UVRAG,USP33,RFTN1,FRMD4A,GLS,SPRED2,ITCH,SUCLA2,RPS6KA5,DPYD,DNAJC21,TRIM35,CREBRF,NAA15,PLCB1,PCNT
GOTERM_MF_DIRECT	protein binding	15	29	5653	24521	0.00166	0.18	2.24	0.165	0.18	0.000725	MACF1,UVRAG,PLXND1,ATP8A1,USP33,ARID4B,GLS,SPRED2,ITCH,RPS6KA5,RBBP5,TRIM35,NAA15,PLCB1,PCNT
UP_KW_PTM	Phosphoprotein	22	26	7979	14128	0.00355	0.032	1.5	0.0281	0.032	0.00234	MACF1,UVRAG,ABCC1,ATP8A1,USP33,RFTN1,VPS13B,ARID4B,FRMD4A,GLS,SPRED2,ITCH,SUCLA2,RPS6KA5,RBBP5,DPYD,DNAJC21,TRIM35,NAA15,PLCB1,PCNT,INTS8
UP_SEQ_FEATURE	COMPBIAS:Polar residues	15	29	5631	22290	0.00417	0.504	2.05	0.636	0.504	0.00198	MACF1,ABCC1,ATP8A1,USP33,VPS13B,ARID4B,FRMD4A,SEZ6L,SPRED2,ITCH,RPS6KA5,DNAJC21,PLCB1,PCNT,PMS1
UP_SEQ_FEATURE	COMPBIAS:Low complexity	13	29	4632	22290	0.00681	0.549	2.16	0.809	0.549	0.00306	MACF1,UVRAG,PLXND1,ARID4B,FRMD4A,SEZ6L,GLS,ITCH,RPS6KA5,CREBRF,PLCB1,PCNT,CSMD2
UP_KW_DOMAIN	Repeat	14	23	4828	15070	0.00802	0.104	1.9	0.0993	0.104	0.00411	MACF1,ABCC1,PLXND1,USP33,SEZ6L,GLS,ITCH,RPS6KA5,RBBP5,DPYD,DNAJC21,NAA15,CSMD2,INTS8
GOTERM_BP_DIRECT	memory	3	29	131	26568	0.00839	1.00e+0	20.98	0.95	1.00e+0	0.00039	ABCC1,VPS13B,PLCB1
GOTERM_MF_DIRECT	ligase activity	3	29	141	24521	0.0113	0.428	17.99	0.705	0.428	0.000609	MCCC2,ITCH,SUCLA2
GOTERM_MF_DIRECT	ATP hydrolysis activity	4	29	420	24521	0.0119	0.428	8.05	0.725	0.428	0.00144	MACF1,ABCC1,ATP8A1,PMS1
UP_SEQ_FEATURE	DOMAIN:C2	3	29	133	22290	0.0121	0.73	17.34	0.947	0.73	0.000677	UVRAG,ITCH,PLCB1
INTERPRO	SEZ6_CSMD_C4BPB_Regulators	2	29	11	22313	0.0137	1.00e+0	139.89	0.933	1.00e+0	8.91e-05	CSMD2,SEZ6L
INTERPRO	C2_dom	3	29	143	22313	0.0138	1.00e+0	16.14	0.935	1.00e+0	0.000834	UVRAG,ITCH,PLCB1
GOTERM_CC_DIRECT	glutamatergic synapse	5	29	916	27008	0.0141	0.55	5.08	0.799	0.55	0.00268	PLXND1,ATP8A1,CSMD2,PLCB1,SEZ6L
GOTERM_BP_DIRECT	multicellular organism growth	3	29	172	26568	0.0141	1.00e+0	15.98	0.994	1.00e+0	0.000861	ABCC1,VPS13B,PCNT
GOTERM_CC_DIRECT	cytoplasmic vesicle	5	29	926	27008	0.0146	0.55	5.03	0.81	0.55	0.00281	UVRAG,SPRED2,ITCH,ATP8A1,VPS13B
GOTERM_BP_DIRECT	lipid transport	3	29	188	26568	0.0167	1.00e+0	14.62	0.997	1.00e+0	0.00111	ABCC1,ATP8A1,VPS13B
SMART	C2	3	19	127	10952	0.0181	0.705	13.62	0.509	0.705	0.00129	UVRAG,ITCH,PLCB1
GOTERM_BP_DIRECT	negative regulation of intracellular signal transduction	2	29	18	26568	0.0188	1.00e+0	101.79	0.999	1.00e+0	0.000174	SPRED2,ITCH
INTERPRO	C2_domain_sf	3	29	170	22313	0.0192	1.00e+0	13.58	0.977	1.00e+0	0.00137	UVRAG,ITCH,PLCB1
GOTERM_BP_DIRECT	spindle organization	2	29	20	26568	0.0209	1.00e+0	91.61	0.999	1.00e+0	0.000216	UVRAG,PCNT
UP_SEQ_FEATURE	COMPBIAS:Basic residues	8	29	2316	22290	0.0216	1.00e+0	2.65	0.995	1.00e+0	0.00781	RBBP5,USP33,DNAJC21,ARID4B,FRMD4A,NAA15,CSMD2,PCNT
UP_KW_BIOLOGICAL_PROCESS	Lipid transport	3	19	161	11883	0.0242	0.557	11.65	0.431	0.557	0.00202	ABCC1,ATP8A1,VPS13B
UP_SEQ_FEATURE	COMPBIAS:Basic and acidic residues	14	29	6193	22290	0.027	1.00e+0	1.74	0.999	1.00e+0	0.015	MACF1,ATP8A1,RFTN1,VPS13B,ARID4B,FRMD4A,ITCH,SENP5,RBBP5,DNAJC21,CREBRF,NAA15,PLCB1,PCNT
GOTERM_BP_DIRECT	interleukin-1-mediated signaling pathway	2	29	28	26568	0.0291	1.00e+0	65.44	1.00e+0	1.00e+0	0.000427	RPS6KA5,PLCB1
GOTERM_MF_DIRECT	ATP binding	6	29	1551	24521	0.0293	0.7	3.27	0.96	0.7	0.00856	MCCC2,ABCC1,SUCLA2,RPS6KA5,ATP8A1,PMS1
GOTERM_BP_DIRECT	phospholipid translocation	2	29	31	26568	0.0322	1.00e+0	59.11	1.00e+0	1.00e+0	0.000525	ABCC1,ATP8A1
GOTERM_MF_DIRECT	magnesium ion binding	3	29	248	24521	0.0324	0.7	10.23	0.971	0.7	0.00308	SUCLA2,RPS6KA5,ATP8A1
KEGG_PATHWAY	MicroRNAs in cancer	3	11	314	10620	0.0335	1.00e+0	9.22	0.955	1.00e+0	0.00354	ABCC1,RPS6KA5,GLS
GOTERM_BP_DIRECT	regulation of G protein-coupled receptor signaling pathway	2	29	42	26568	0.0434	1.00e+0	43.63	1.00e+0	1.00e+0	0.000964	USP33,PLCB1
GOTERM_BP_DIRECT	response to xenobiotic stimulus	3	29	319	26568	0.0443	1.00e+0	8.62	1.00e+0	1.00e+0	0.00497	ABCC1,DPYD,PMS1
GOTERM_CC_DIRECT	endosome	4	29	778	27008	0.0457	0.99	4.79	0.995	0.99	0.00915	UVRAG,ITCH,RFTN1,VPS13B
GOTERM_CC_DIRECT	early endosome	3	29	357	27008	0.0526	0.99	7.83	0.998	0.99	0.00649	UVRAG,ITCH,RFTN1
GOTERM_CC_DIRECT	postsynaptic cytosol	2	29	52	27008	0.0526	0.99	35.82	0.998	0.99	0.00143	SENP5,PLCB1
UP_SEQ_FEATURE	DOMAIN:CUB	2	29	43	22290	0.0527	1.00e+0	35.75	1.00e+0	1.00e+0	0.00143	CSMD2,SEZ6L
GOTERM_MF_DIRECT	nucleotide binding	6	29	1865	24521	0.0574	0.894	2.72	0.998	0.894	0.02	MCCC2,ABCC1,SUCLA2,RPS6KA5,ATP8A1,DPYD
KEGG_PATHWAY	Metabolic pathways	5	11	1667	10620	0.0577	1.00e+0	2.9	0.996	1.00e+0	0.0191	MCCC2,SUCLA2,DPYD,PLCB1,GLS
GOTERM_MF_DIRECT	hydrolase activity	6	29	1870	24521	0.058	0.894	2.71	0.998	0.894	0.0202	ABCC1,SENP5,ATP8A1,USP33,PLCB1,GLS
UP_SEQ_FEATURE	COMPBIAS:Pro residues	6	29	1713	22290	0.0595	1.00e+0	2.69	1.00e+0	1.00e+0	0.0209	SPRED2,ITCH,TRIM35,FRMD4A,CSMD2,SEZ6L
INTERPRO	CUB_dom	2	29	51	22313	0.0621	1.00e+0	30.17	1.00e+0	1.00e+0	0.002	CSMD2,SEZ6L
UP_KW_CELLULAR_COMPONENT	Endosome	4	28	652	19181	0.0625	0.519	4.2	0.687	0.519	0.0142	UVRAG,ITCH,RFTN1,VPS13B
UP_SEQ_FEATURE	DOMAIN:Sushi	2	29	52	22290	0.0633	1.00e+0	29.56	1.00e+0	1.00e+0	0.00208	CSMD2,SEZ6L
GOTERM_CC_DIRECT	nucleus	12	29	6728	27008	0.0663	1.00e+0	1.66	1.00e+0	1.00e+0	0.038	ITCH,SENP5,RPS6KA5,RBBP5,DNAJC21,TRIM35,CREBRF,ARID4B,NAA15,PLCB1,INTS8,PMS1
GOTERM_BP_DIRECT	regulation of autophagy	2	29	65	26568	0.0663	1.00e+0	28.19	1.00e+0	1.00e+0	0.00229	UVRAG,USP33
INTERPRO	Sperma_CUB_dom_sf	2	29	55	22313	0.0668	1.00e+0	27.98	1.00e+0	1.00e+0	0.00232	CSMD2,SEZ6L
UP_KW_CELLULAR_COMPONENT	Cytoplasm	13	28	5614	19181	0.0675	0.519	1.59	0.716	0.519	0.0406	MACF1,USP33,RFTN1,FRMD4A,GLS,SPRED2,ITCH,DPYD,DNAJC21,TRIM35,NAA15,PLCB1,PCNT
INTERPRO	Sushi/SCR/CCP_sf	2	29	57	22313	0.0692	1.00e+0	27	1.00e+0	1.00e+0	0.00249	CSMD2,SEZ6L
INTERPRO	Sushi_SCR_CCP_dom	2	29	57	22313	0.0692	1.00e+0	27	1.00e+0	1.00e+0	0.00249	CSMD2,SEZ6L
GOTERM_CC_DIRECT	protein-containing complex	4	29	943	27008	0.0728	1.00e+0	3.95	1.00e+0	1.00e+0	0.0175	UVRAG,ITCH,RFTN1,PLCB1
UP_KW_DOMAIN	Sushi	2	23	52	15070	0.0733	0.476	25.2	0.628	0.476	0.00282	CSMD2,SEZ6L
GOTERM_BP_DIRECT	learning	2	29	74	26568	0.0752	1.00e+0	24.76	1.00e+0	1.00e+0	0.00296	ATP8A1,PLCB1
SMART	CUB	2	19	50	10952	0.0791	1.00e+0	23.06	0.96	1.00e+0	0.00332	CSMD2,SEZ6L
UP_KW_MOLECULAR_FUNCTION	Hydrolase	7	22	1912	12802	0.0812	0.956	2.13	0.816	0.956	0.0359	ABCC1,SENP5,ATP8A1,USP33,CSMD2,PLCB1,GLS
GOTERM_BP_DIRECT	positive regulation of protein catabolic process	2	29	82	26568	0.083	1.00e+0	22.34	1.00e+0	1.00e+0	0.00362	ITCH,CREBRF
UP_KW_CELLULAR_COMPONENT	Cytoplasmic vesicle	4	28	748	19181	0.0864	0.519	3.66	0.804	0.519	0.0223	UVRAG,SPRED2,ATP8A1,VPS13B
SMART	CCP	2	19	55	10952	0.0867	1.00e+0	20.96	0.971	1.00e+0	0.00401	CSMD2,SEZ6L
KEGG_PATHWAY	Circadian entrainment	2	11	100	10620	0.0903	1.00e+0	19.31	1.00e+0	1.00e+0	0.00457	RPS6KA5,PLCB1
UP_KW_BIOLOGICAL_PROCESS	Ubl conjugation pathway	4	19	741	11883	0.098	0.889	3.38	0.907	0.889	0.0274	ITCH,SENP5,USP33,TRIM35
GOTERM_BP_DIRECT	negative regulation of transforming growth factor beta receptor signaling pathway	2	29	98	26568	0.0983	1.00e+0	18.7	1.00e+0	1.00e+0	0.00512	SPRED2,ARID4B
UP_SEQ_FEATURE	COMPBIAS:Gly residues	4	29	887	22290	0.0986	1.00e+0	3.47	1.00e+0	1.00e+0	0.0268	RPS6KA5,INTS8,PMS1,GLS

### Sheet: GO MF
Category	Term	Count	List Total	Pop Hits	Pop Total	P-Value	Benjamini	Fold Enrichment	Bonferroni	FDR	Fisher Exact	User Ids
UP_SEQ_FEATURE	REGION:Disordered	26	29	13116	22290	0.000469	0.114	1.52	0.107	0.114	0.000306	MACF1,PLXND1,ATP8A1,USP33,ARID4B,GLS,SPRED2,SENP5,RPS6KA5,RBBP5,DNAJC21,CSMD2,PCNT,PMS1,UVRAG,ABCC1,RFTN1,VPS13B,FRMD4A,SEZ6L,ITCH,CREBRF,TRIM35,NAA15,PLCB1,INTS8
GOTERM_CC_DIRECT	cytoplasm	17	29	7673	27008	0.00135	0.152	2.06	0.141	0.152	0.000641	MACF1,UVRAG,USP33,RFTN1,FRMD4A,GLS,SPRED2,ITCH,SUCLA2,RPS6KA5,DPYD,DNAJC21,TRIM35,CREBRF,NAA15,PLCB1,PCNT
GOTERM_MF_DIRECT	protein binding	15	29	5653	24521	0.00166	0.18	2.24	0.165	0.18	0.000725	MACF1,UVRAG,PLXND1,ATP8A1,USP33,ARID4B,GLS,SPRED2,ITCH,RPS6KA5,RBBP5,TRIM35,NAA15,PLCB1,PCNT
UP_KW_PTM	Phosphoprotein	22	26	7979	14128	0.00355	0.032	1.5	0.0281	0.032	0.00234	MACF1,UVRAG,ABCC1,ATP8A1,USP33,RFTN1,VPS13B,ARID4B,FRMD4A,GLS,SPRED2,ITCH,SUCLA2,RPS6KA5,RBBP5,DPYD,DNAJC21,TRIM35,NAA15,PLCB1,PCNT,INTS8
UP_SEQ_FEATURE	COMPBIAS:Polar residues	15	29	5631	22290	0.00417	0.504	2.05	0.636	0.504	0.00198	MACF1,ABCC1,ATP8A1,USP33,VPS13B,ARID4B,FRMD4A,SEZ6L,SPRED2,ITCH,RPS6KA5,DNAJC21,PLCB1,PCNT,PMS1
UP_SEQ_FEATURE	COMPBIAS:Low complexity	13	29	4632	22290	0.00681	0.549	2.16	0.809	0.549	0.00306	MACF1,UVRAG,PLXND1,ARID4B,FRMD4A,SEZ6L,GLS,ITCH,RPS6KA5,CREBRF,PLCB1,PCNT,CSMD2
UP_KW_DOMAIN	Repeat	14	23	4828	15070	0.00802	0.104	1.9	0.0993	0.104	0.00411	MACF1,ABCC1,PLXND1,USP33,SEZ6L,GLS,ITCH,RPS6KA5,RBBP5,DPYD,DNAJC21,NAA15,CSMD2,INTS8
GOTERM_BP_DIRECT	memory	3	29	131	26568	0.00839	1.00e+0	20.98	0.95	1.00e+0	0.00039	ABCC1,VPS13B,PLCB1
GOTERM_MF_DIRECT	ligase activity	3	29	141	24521	0.0113	0.428	17.99	0.705	0.428	0.000609	MCCC2,ITCH,SUCLA2
GOTERM_MF_DIRECT	ATP hydrolysis activity	4	29	420	24521	0.0119	0.428	8.05	0.725	0.428	0.00144	MACF1,ABCC1,ATP8A1,PMS1
UP_SEQ_FEATURE	DOMAIN:C2	3	29	133	22290	0.0121	0.73	17.34	0.947	0.73	0.000677	UVRAG,ITCH,PLCB1
INTERPRO	SEZ6_CSMD_C4BPB_Regulators	2	29	11	22313	0.0137	1.00e+0	139.89	0.933	1.00e+0	8.91e-05	CSMD2,SEZ6L
INTERPRO	C2_dom	3	29	143	22313	0.0138	1.00e+0	16.14	0.935	1.00e+0	0.000834	UVRAG,ITCH,PLCB1
GOTERM_CC_DIRECT	glutamatergic synapse	5	29	916	27008	0.0141	0.55	5.08	0.799	0.55	0.00268	PLXND1,ATP8A1,CSMD2,PLCB1,SEZ6L
GOTERM_BP_DIRECT	multicellular organism growth	3	29	172	26568	0.0141	1.00e+0	15.98	0.994	1.00e+0	0.000861	ABCC1,VPS13B,PCNT
GOTERM_CC_DIRECT	cytoplasmic vesicle	5	29	926	27008	0.0146	0.55	5.03	0.81	0.55	0.00281	UVRAG,SPRED2,ITCH,ATP8A1,VPS13B
GOTERM_BP_DIRECT	lipid transport	3	29	188	26568	0.0167	1.00e+0	14.62	0.997	1.00e+0	0.00111	ABCC1,ATP8A1,VPS13B
SMART	C2	3	19	127	10952	0.0181	0.705	13.62	0.509	0.705	0.00129	UVRAG,ITCH,PLCB1
GOTERM_BP_DIRECT	negative regulation of intracellular signal transduction	2	29	18	26568	0.0188	1.00e+0	101.79	0.999	1.00e+0	0.000174	SPRED2,ITCH
INTERPRO	C2_domain_sf	3	29	170	22313	0.0192	1.00e+0	13.58	0.977	1.00e+0	0.00137	UVRAG,ITCH,PLCB1
GOTERM_BP_DIRECT	spindle organization	2	29	20	26568	0.0209	1.00e+0	91.61	0.999	1.00e+0	0.000216	UVRAG,PCNT
UP_SEQ_FEATURE	COMPBIAS:Basic residues	8	29	2316	22290	0.0216	1.00e+0	2.65	0.995	1.00e+0	0.00781	RBBP5,USP33,DNAJC21,ARID4B,FRMD4A,NAA15,CSMD2,PCNT
UP_KW_BIOLOGICAL_PROCESS	Lipid transport	3	19	161	11883	0.0242	0.557	11.65	0.431	0.557	0.00202	ABCC1,ATP8A1,VPS13B
UP_SEQ_FEATURE	COMPBIAS:Basic and acidic residues	14	29	6193	22290	0.027	1.00e+0	1.74	0.999	1.00e+0	0.015	MACF1,ATP8A1,RFTN1,VPS13B,ARID4B,FRMD4A,ITCH,SENP5,RBBP5,DNAJC21,CREBRF,NAA15,PLCB1,PCNT
GOTERM_BP_DIRECT	interleukin-1-mediated signaling pathway	2	29	28	26568	0.0291	1.00e+0	65.44	1.00e+0	1.00e+0	0.000427	RPS6KA5,PLCB1
GOTERM_MF_DIRECT	ATP binding	6	29	1551	24521	0.0293	0.7	3.27	0.96	0.7	0.00856	MCCC2,ABCC1,SUCLA2,RPS6KA5,ATP8A1,PMS1
GOTERM_BP_DIRECT	phospholipid translocation	2	29	31	26568	0.0322	1.00e+0	59.11	1.00e+0	1.00e+0	0.000525	ABCC1,ATP8A1
GOTERM_MF_DIRECT	magnesium ion binding	3	29	248	24521	0.0324	0.7	10.23	0.971	0.7	0.00308	SUCLA2,RPS6KA5,ATP8A1
KEGG_PATHWAY	MicroRNAs in cancer	3	11	314	10620	0.0335	1.00e+0	9.22	0.955	1.00e+0	0.00354	ABCC1,RPS6KA5,GLS
GOTERM_BP_DIRECT	regulation of G protein-coupled receptor signaling pathway	2	29	42	26568	0.0434	1.00e+0	43.63	1.00e+0	1.00e+0	0.000964	USP33,PLCB1
GOTERM_BP_DIRECT	response to xenobiotic stimulus	3	29	319	26568	0.0443	1.00e+0	8.62	1.00e+0	1.00e+0	0.00497	ABCC1,DPYD,PMS1
GOTERM_CC_DIRECT	endosome	4	29	778	27008	0.0457	0.99	4.79	0.995	0.99	0.00915	UVRAG,ITCH,RFTN1,VPS13B
GOTERM_CC_DIRECT	early endosome	3	29	357	27008	0.0526	0.99	7.83	0.998	0.99	0.00649	UVRAG,ITCH,RFTN1
GOTERM_CC_DIRECT	postsynaptic cytosol	2	29	52	27008	0.0526	0.99	35.82	0.998	0.99	0.00143	SENP5,PLCB1
UP_SEQ_FEATURE	DOMAIN:CUB	2	29	43	22290	0.0527	1.00e+0	35.75	1.00e+0	1.00e+0	0.00143	CSMD2,SEZ6L
GOTERM_MF_DIRECT	nucleotide binding	6	29	1865	24521	0.0574	0.894	2.72	0.998	0.894	0.02	MCCC2,ABCC1,SUCLA2,RPS6KA5,ATP8A1,DPYD
KEGG_PATHWAY	Metabolic pathways	5	11	1667	10620	0.0577	1.00e+0	2.9	0.996	1.00e+0	0.0191	MCCC2,SUCLA2,DPYD,PLCB1,GLS
GOTERM_MF_DIRECT	hydrolase activity	6	29	1870	24521	0.058	0.894	2.71	0.998	0.894	0.0202	ABCC1,SENP5,ATP8A1,USP33,PLCB1,GLS
UP_SEQ_FEATURE	COMPBIAS:Pro residues	6	29	1713	22290	0.0595	1.00e+0	2.69	1.00e+0	1.00e+0	0.0209	SPRED2,ITCH,TRIM35,FRMD4A,CSMD2,SEZ6L
INTERPRO	CUB_dom	2	29	51	22313	0.0621	1.00e+0	30.17	1.00e+0	1.00e+0	0.002	CSMD2,SEZ6L
UP_KW_CELLULAR_COMPONENT	Endosome	4	28	652	19181	0.0625	0.519	4.2	0.687	0.519	0.0142	UVRAG,ITCH,RFTN1,VPS13B
UP_SEQ_FEATURE	DOMAIN:Sushi	2	29	52	22290	0.0633	1.00e+0	29.56	1.00e+0	1.00e+0	0.00208	CSMD2,SEZ6L
GOTERM_CC_DIRECT	nucleus	12	29	6728	27008	0.0663	1.00e+0	1.66	1.00e+0	1.00e+0	0.038	ITCH,SENP5,RPS6KA5,RBBP5,DNAJC21,TRIM35,CREBRF,ARID4B,NAA15,PLCB1,INTS8,PMS1
GOTERM_BP_DIRECT	regulation of autophagy	2	29	65	26568	0.0663	1.00e+0	28.19	1.00e+0	1.00e+0	0.00229	UVRAG,USP33
INTERPRO	Sperma_CUB_dom_sf	2	29	55	22313	0.0668	1.00e+0	27.98	1.00e+0	1.00e+0	0.00232	CSMD2,SEZ6L
UP_KW_CELLULAR_COMPONENT	Cytoplasm	13	28	5614	19181	0.0675	0.519	1.59	0.716	0.519	0.0406	MACF1,USP33,RFTN1,FRMD4A,GLS,SPRED2,ITCH,DPYD,DNAJC21,TRIM35,NAA15,PLCB1,PCNT
INTERPRO	Sushi/SCR/CCP_sf	2	29	57	22313	0.0692	1.00e+0	27	1.00e+0	1.00e+0	0.00249	CSMD2,SEZ6L
INTERPRO	Sushi_SCR_CCP_dom	2	29	57	22313	0.0692	1.00e+0	27	1.00e+0	1.00e+0	0.00249	CSMD2,SEZ6L
GOTERM_CC_DIRECT	protein-containing complex	4	29	943	27008	0.0728	1.00e+0	3.95	1.00e+0	1.00e+0	0.0175	UVRAG,ITCH,RFTN1,PLCB1
UP_KW_DOMAIN	Sushi	2	23	52	15070	0.0733	0.476	25.2	0.628	0.476	0.00282	CSMD2,SEZ6L
GOTERM_BP_DIRECT	learning	2	29	74	26568	0.0752	1.00e+0	24.76	1.00e+0	1.00e+0	0.00296	ATP8A1,PLCB1
SMART	CUB	2	19	50	10952	0.0791	1.00e+0	23.06	0.96	1.00e+0	0.00332	CSMD2,SEZ6L
UP_KW_MOLECULAR_FUNCTION	Hydrolase	7	22	1912	12802	0.0812	0.956	2.13	0.816	0.956	0.0359	ABCC1,SENP5,ATP8A1,USP33,CSMD2,PLCB1,GLS
GOTERM_BP_DIRECT	positive regulation of protein catabolic process	2	29	82	26568	0.083	1.00e+0	22.34	1.00e+0	1.00e+0	0.00362	ITCH,CREBRF
UP_KW_CELLULAR_COMPONENT	Cytoplasmic vesicle	4	28	748	19181	0.0864	0.519	3.66	0.804	0.519	0.0223	UVRAG,SPRED2,ATP8A1,VPS13B
SMART	CCP	2	19	55	10952	0.0867	1.00e+0	20.96	0.971	1.00e+0	0.00401	CSMD2,SEZ6L
KEGG_PATHWAY	Circadian entrainment	2	11	100	10620	0.0903	1.00e+0	19.31	1.00e+0	1.00e+0	0.00457	RPS6KA5,PLCB1
UP_KW_BIOLOGICAL_PROCESS	Ubl conjugation pathway	4	19	741	11883	0.098	0.889	3.38	0.907	0.889	0.0274	ITCH,SENP5,USP33,TRIM35
GOTERM_BP_DIRECT	negative regulation of transforming growth factor beta receptor signaling pathway	2	29	98	26568	0.0983	1.00e+0	18.7	1.00e+0	1.00e+0	0.00512	SPRED2,ARID4B
UP_SEQ_FEATURE	COMPBIAS:Gly residues	4	29	887	22290	0.0986	1.00e+0	3.47	1.00e+0	1.00e+0	0.0268	RPS6KA5,INTS8,PMS1,GLS

### Sheet: GO CC
Category	Term	Count	List Total	Pop Hits	Pop Total	P-Value	Benjamini	Fold Enrichment	Bonferroni	FDR	Fisher Exact	User Ids
UP_SEQ_FEATURE	REGION:Disordered	26	29	13116	22290	0.000469	0.114	1.52	0.107	0.114	0.000306	MACF1,PLXND1,ATP8A1,USP33,ARID4B,GLS,SPRED2,SENP5,RPS6KA5,RBBP5,DNAJC21,CSMD2,PCNT,PMS1,UVRAG,ABCC1,RFTN1,VPS13B,FRMD4A,SEZ6L,ITCH,CREBRF,TRIM35,NAA15,PLCB1,INTS8
GOTERM_CC_DIRECT	cytoplasm	17	29	7673	27008	0.00135	0.152	2.06	0.141	0.152	0.000641	MACF1,UVRAG,USP33,RFTN1,FRMD4A,GLS,SPRED2,ITCH,SUCLA2,RPS6KA5,DPYD,DNAJC21,TRIM35,CREBRF,NAA15,PLCB1,PCNT
GOTERM_MF_DIRECT	protein binding	15	29	5653	24521	0.00166	0.18	2.24	0.165	0.18	0.000725	MACF1,UVRAG,PLXND1,ATP8A1,USP33,ARID4B,GLS,SPRED2,ITCH,RPS6KA5,RBBP5,TRIM35,NAA15,PLCB1,PCNT
UP_KW_PTM	Phosphoprotein	22	26	7979	14128	0.00355	0.032	1.5	0.0281	0.032	0.00234	MACF1,UVRAG,ABCC1,ATP8A1,USP33,RFTN1,VPS13B,ARID4B,FRMD4A,GLS,SPRED2,ITCH,SUCLA2,RPS6KA5,RBBP5,DPYD,DNAJC21,TRIM35,NAA15,PLCB1,PCNT,INTS8
UP_SEQ_FEATURE	COMPBIAS:Polar residues	15	29	5631	22290	0.00417	0.504	2.05	0.636	0.504	0.00198	MACF1,ABCC1,ATP8A1,USP33,VPS13B,ARID4B,FRMD4A,SEZ6L,SPRED2,ITCH,RPS6KA5,DNAJC21,PLCB1,PCNT,PMS1
UP_SEQ_FEATURE	COMPBIAS:Low complexity	13	29	4632	22290	0.00681	0.549	2.16	0.809	0.549	0.00306	MACF1,UVRAG,PLXND1,ARID4B,FRMD4A,SEZ6L,GLS,ITCH,RPS6KA5,CREBRF,PLCB1,PCNT,CSMD2
UP_KW_DOMAIN	Repeat	14	23	4828	15070	0.00802	0.104	1.9	0.0993	0.104	0.00411	MACF1,ABCC1,PLXND1,USP33,SEZ6L,GLS,ITCH,RPS6KA5,RBBP5,DPYD,DNAJC21,NAA15,CSMD2,INTS8
GOTERM_BP_DIRECT	memory	3	29	131	26568	0.00839	1.00e+0	20.98	0.95	1.00e+0	0.00039	ABCC1,VPS13B,PLCB1
GOTERM_MF_DIRECT	ligase activity	3	29	141	24521	0.0113	0.428	17.99	0.705	0.428	0.000609	MCCC2,ITCH,SUCLA2
GOTERM_MF_DIRECT	ATP hydrolysis activity	4	29	420	24521	0.0119	0.428	8.05	0.725	0.428	0.00144	MACF1,ABCC1,ATP8A1,PMS1
UP_SEQ_FEATURE	DOMAIN:C2	3	29	133	22290	0.0121	0.73	17.34	0.947	0.73	0.000677	UVRAG,ITCH,PLCB1
INTERPRO	SEZ6_CSMD_C4BPB_Regulators	2	29	11	22313	0.0137	1.00e+0	139.89	0.933	1.00e+0	8.91e-05	CSMD2,SEZ6L
INTERPRO	C2_dom	3	29	143	22313	0.0138	1.00e+0	16.14	0.935	1.00e+0	0.000834	UVRAG,ITCH,PLCB1
GOTERM_CC_DIRECT	glutamatergic synapse	5	29	916	27008	0.0141	0.55	5.08	0.799	0.55	0.00268	PLXND1,ATP8A1,CSMD2,PLCB1,SEZ6L
GOTERM_BP_DIRECT	multicellular organism growth	3	29	172	26568	0.0141	1.00e+0	15.98	0.994	1.00e+0	0.000861	ABCC1,VPS13B,PCNT
GOTERM_CC_DIRECT	cytoplasmic vesicle	5	29	926	27008	0.0146	0.55	5.03	0.81	0.55	0.00281	UVRAG,SPRED2,ITCH,ATP8A1,VPS13B
GOTERM_BP_DIRECT	lipid transport	3	29	188	26568	0.0167	1.00e+0	14.62	0.997	1.00e+0	0.00111	ABCC1,ATP8A1,VPS13B
SMART	C2	3	19	127	10952	0.0181	0.705	13.62	0.509	0.705	0.00129	UVRAG,ITCH,PLCB1
GOTERM_BP_DIRECT	negative regulation of intracellular signal transduction	2	29	18	26568	0.0188	1.00e+0	101.79	0.999	1.00e+0	0.000174	SPRED2,ITCH
INTERPRO	C2_domain_sf	3	29	170	22313	0.0192	1.00e+0	13.58	0.977	1.00e+0	0.00137	UVRAG,ITCH,PLCB1
GOTERM_BP_DIRECT	spindle organization	2	29	20	26568	0.0209	1.00e+0	91.61	0.999	1.00e+0	0.000216	UVRAG,PCNT
UP_SEQ_FEATURE	COMPBIAS:Basic residues	8	29	2316	22290	0.0216	1.00e+0	2.65	0.995	1.00e+0	0.00781	RBBP5,USP33,DNAJC21,ARID4B,FRMD4A,NAA15,CSMD2,PCNT
UP_KW_BIOLOGICAL_PROCESS	Lipid transport	3	19	161	11883	0.0242	0.557	11.65	0.431	0.557	0.00202	ABCC1,ATP8A1,VPS13B
UP_SEQ_FEATURE	COMPBIAS:Basic and acidic residues	14	29	6193	22290	0.027	1.00e+0	1.74	0.999	1.00e+0	0.015	MACF1,ATP8A1,RFTN1,VPS13B,ARID4B,FRMD4A,ITCH,SENP5,RBBP5,DNAJC21,CREBRF,NAA15,PLCB1,PCNT
GOTERM_BP_DIRECT	interleukin-1-mediated signaling pathway	2	29	28	26568	0.0291	1.00e+0	65.44	1.00e+0	1.00e+0	0.000427	RPS6KA5,PLCB1
GOTERM_MF_DIRECT	ATP binding	6	29	1551	24521	0.0293	0.7	3.27	0.96	0.7	0.00856	MCCC2,ABCC1,SUCLA2,RPS6KA5,ATP8A1,PMS1
GOTERM_BP_DIRECT	phospholipid translocation	2	29	31	26568	0.0322	1.00e+0	59.11	1.00e+0	1.00e+0	0.000525	ABCC1,ATP8A1
GOTERM_MF_DIRECT	magnesium ion binding	3	29	248	24521	0.0324	0.7	10.23	0.971	0.7	0.00308	SUCLA2,RPS6KA5,ATP8A1
KEGG_PATHWAY	MicroRNAs in cancer	3	11	314	10620	0.0335	1.00e+0	9.22	0.955	1.00e+0	0.00354	ABCC1,RPS6KA5,GLS
GOTERM_BP_DIRECT	regulation of G protein-coupled receptor signaling pathway	2	29	42	26568	0.0434	1.00e+0	43.63	1.00e+0	1.00e+0	0.000964	USP33,PLCB1
GOTERM_BP_DIRECT	response to xenobiotic stimulus	3	29	319	26568	0.0443	1.00e+0	8.62	1.00e+0	1.00e+0	0.00497	ABCC1,DPYD,PMS1
GOTERM_CC_DIRECT	endosome	4	29	778	27008	0.0457	0.99	4.79	0.995	0.99	0.00915	UVRAG,ITCH,RFTN1,VPS13B
GOTERM_CC_DIRECT	early endosome	3	29	357	27008	0.0526	0.99	7.83	0.998	0.99	0.00649	UVRAG,ITCH,RFTN1
GOTERM_CC_DIRECT	postsynaptic cytosol	2	29	52	27008	0.0526	0.99	35.82	0.998	0.99	0.00143	SENP5,PLCB1
UP_SEQ_FEATURE	DOMAIN:CUB	2	29	43	22290	0.0527	1.00e+0	35.75	1.00e+0	1.00e+0	0.00143	CSMD2,SEZ6L
GOTERM_MF_DIRECT	nucleotide binding	6	29	1865	24521	0.0574	0.894	2.72	0.998	0.894	0.02	MCCC2,ABCC1,SUCLA2,RPS6KA5,ATP8A1,DPYD
KEGG_PATHWAY	Metabolic pathways	5	11	1667	10620	0.0577	1.00e+0	2.9	0.996	1.00e+0	0.0191	MCCC2,SUCLA2,DPYD,PLCB1,GLS
GOTERM_MF_DIRECT	hydrolase activity	6	29	1870	24521	0.058	0.894	2.71	0.998	0.894	0.0202	ABCC1,SENP5,ATP8A1,USP33,PLCB1,GLS
UP_SEQ_FEATURE	COMPBIAS:Pro residues	6	29	1713	22290	0.0595	1.00e+0	2.69	1.00e+0	1.00e+0	0.0209	SPRED2,ITCH,TRIM35,FRMD4A,CSMD2,SEZ6L
INTERPRO	CUB_dom	2	29	51	22313	0.0621	1.00e+0	30.17	1.00e+0	1.00e+0	0.002	CSMD2,SEZ6L
UP_KW_CELLULAR_COMPONENT	Endosome	4	28	652	19181	0.0625	0.519	4.2	0.687	0.519	0.0142	UVRAG,ITCH,RFTN1,VPS13B
UP_SEQ_FEATURE	DOMAIN:Sushi	2	29	52	22290	0.0633	1.00e+0	29.56	1.00e+0	1.00e+0	0.00208	CSMD2,SEZ6L
GOTERM_CC_DIRECT	nucleus	12	29	6728	27008	0.0663	1.00e+0	1.66	1.00e+0	1.00e+0	0.038	ITCH,SENP5,RPS6KA5,RBBP5,DNAJC21,TRIM35,CREBRF,ARID4B,NAA15,PLCB1,INTS8,PMS1
GOTERM_BP_DIRECT	regulation of autophagy	2	29	65	26568	0.0663	1.00e+0	28.19	1.00e+0	1.00e+0	0.00229	UVRAG,USP33
INTERPRO	Sperma_CUB_dom_sf	2	29	55	22313	0.0668	1.00e+0	27.98	1.00e+0	1.00e+0	0.00232	CSMD2,SEZ6L
UP_KW_CELLULAR_COMPONENT	Cytoplasm	13	28	5614	19181	0.0675	0.519	1.59	0.716	0.519	0.0406	MACF1,USP33,RFTN1,FRMD4A,GLS,SPRED2,ITCH,DPYD,DNAJC21,TRIM35,NAA15,PLCB1,PCNT
INTERPRO	Sushi/SCR/CCP_sf	2	29	57	22313	0.0692	1.00e+0	27	1.00e+0	1.00e+0	0.00249	CSMD2,SEZ6L
INTERPRO	Sushi_SCR_CCP_dom	2	29	57	22313	0.0692	1.00e+0	27	1.00e+0	1.00e+0	0.00249	CSMD2,SEZ6L
GOTERM_CC_DIRECT	protein-containing complex	4	29	943	27008	0.0728	1.00e+0	3.95	1.00e+0	1.00e+0	0.0175	UVRAG,ITCH,RFTN1,PLCB1
UP_KW_DOMAIN	Sushi	2	23	52	15070	0.0733	0.476	25.2	0.628	0.476	0.00282	CSMD2,SEZ6L
GOTERM_BP_DIRECT	learning	2	29	74	26568	0.0752	1.00e+0	24.76	1.00e+0	1.00e+0	0.00296	ATP8A1,PLCB1
SMART	CUB	2	19	50	10952	0.0791	1.00e+0	23.06	0.96	1.00e+0	0.00332	CSMD2,SEZ6L
UP_KW_MOLECULAR_FUNCTION	Hydrolase	7	22	1912	12802	0.0812	0.956	2.13	0.816	0.956	0.0359	ABCC1,SENP5,ATP8A1,USP33,CSMD2,PLCB1,GLS
GOTERM_BP_DIRECT	positive regulation of protein catabolic process	2	29	82	26568	0.083	1.00e+0	22.34	1.00e+0	1.00e+0	0.00362	ITCH,CREBRF
UP_KW_CELLULAR_COMPONENT	Cytoplasmic vesicle	4	28	748	19181	0.0864	0.519	3.66	0.804	0.519	0.0223	UVRAG,SPRED2,ATP8A1,VPS13B
SMART	CCP	2	19	55	10952	0.0867	1.00e+0	20.96	0.971	1.00e+0	0.00401	CSMD2,SEZ6L
KEGG_PATHWAY	Circadian entrainment	2	11	100	10620	0.0903	1.00e+0	19.31	1.00e+0	1.00e+0	0.00457	RPS6KA5,PLCB1
UP_KW_BIOLOGICAL_PROCESS	Ubl conjugation pathway	4	19	741	11883	0.098	0.889	3.38	0.907	0.889	0.0274	ITCH,SENP5,USP33,TRIM35
GOTERM_BP_DIRECT	negative regulation of transforming growth factor beta receptor signaling pathway	2	29	98	26568	0.0983	1.00e+0	18.7	1.00e+0	1.00e+0	0.00512	SPRED2,ARID4B
UP_SEQ_FEATURE	COMPBIAS:Gly residues	4	29	887	22290	0.0986	1.00e+0	3.47	1.00e+0	1.00e+0	0.0268	RPS6KA5,INTS8,PMS1,GLS
