## supplemental table 3 for "Temporal and Regional Circular RNA profiling in a Tauopathy Mouse Model: Implications for Tau Pathology and Neurodegeneration"

### Sheet: Raw
Category	Term	Count	List Total	Pop Hits	Pop Total	P-Value	Benjamini	Fold Enrichment	Bonferroni	FDR	Fisher Exact	User Ids
GOTERM_CC_DIRECT	nucleus	12	19	6728	27008	0.0012	0.0612	2.54	0.0594	0.0612	0.000465	TENM1,CARMIL1,RALYL,MED14,NUDCD1,NFIA,MSH3,AKT3,ASXL2,TCF4,TOP1,BTBD10
KEGG_PATHWAY	T cell receptor signaling pathway	3	8	122	10620	0.00265	0.166	32.64	0.265	0.166	7.94e-05	VAV3,AKT3,PPP2R2A
KEGG_PATHWAY	AMPK signaling pathway	3	8	127	10620	0.00286	0.166	31.36	0.283	0.166	8.95e-05	AKT3,PPP2R2A,ACACA
GOTERM_CC_DIRECT	fibrillar center	3	19	171	27008	0.0057	0.12	24.94	0.253	0.12	0.000224	TOP1,BTBD10,ACACA
GOTERM_CC_DIRECT	nucleoplasm	8	19	3689	27008	0.00706	0.12	3.08	0.303	0.12	0.00223	RALYL,MED14,NUDCD1,NFIA,AKT3,ASXL2,TOP1,BTBD10
GOTERM_MF_DIRECT	double-stranded DNA binding	3	19	177	24521	0.00735	0.274	21.87	0.421	0.274	0.000329	MSH3,TCF4,TOP1
GOTERM_MF_DIRECT	chromatin binding	4	19	558	24521	0.00741	0.274	9.25	0.423	0.274	0.000783	NFIA,ASXL2,TCF4,TOP1
GOTERM_BP_DIRECT	lamellipodium assembly	2	19	38	26568	0.0254	1.00e+0	73.6	0.977	1.00e+0	0.000335	VAV3,CARMIL1
UP_KW_CELLULAR_COMPONENT	Nucleus	9	15	5576	19181	0.0261	0.235	2.06	0.212	0.235	0.0122	TENM1,MED14,NUDCD1,NFIA,AKT3,ASXL2,TCF4,TOP1,BTBD10
GOTERM_BP_DIRECT	positive regulation of actin filament polymerization	2	19	57	26568	0.0379	1.00e+0	49.06	0.997	1.00e+0	0.000755	TENM1,CARMIL1
KEGG_PATHWAY	Fc epsilon RI signaling pathway	2	8	66	10620	0.0427	0.67	40.23	0.994	0.67	0.00104	VAV3,AKT3
GOTERM_CC_DIRECT	cytoplasm	10	19	7673	27008	0.0431	0.549	1.85	0.894	0.549	0.0224	VAV3,TENM1,CARMIL1,NUDCD1,AKT3,GSR,TOP1,BTBD10,ACACA,PCMTD1
INTERPRO	PH-like_dom_sf	3	19	424	22313	0.0451	1.00e+0	8.31	0.998	1.00e+0	0.00526	VAV3,CARMIL1,AKT3
KEGG_PATHWAY	Platinum drug resistance	2	8	81	10620	0.0522	0.67	32.78	0.998	0.67	0.00156	MSH3,AKT3
KEGG_PATHWAY	B cell receptor signaling pathway	2	8	84	10620	0.0541	0.67	31.61	0.998	0.67	0.00168	VAV3,AKT3
KEGG_PATHWAY	Colorectal cancer	2	8	88	10620	0.0566	0.67	30.17	0.999	0.67	0.00184	MSH3,AKT3
GOTERM_BP_DIRECT	positive regulation of transcription by RNA polymerase II	4	19	1328	26568	0.058	1.00e+0	4.21	1.00e+0	1.00e+0	0.0132	MED14,NFIA,ASXL2,TCF4
UP_SEQ_FEATURE	COMPBIAS:Polar residues	9	19	5631	22290	0.0601	1.00e+0	1.88	1.00e+0	1.00e+0	0.0306	TENM1,CARMIL1,RALYL,MED14,NFIA,TMEM248,ASXL2,TCF4,BTBD10
KEGG_PATHWAY	Fc gamma R-mediated phagocytosis	2	8	94	10620	0.0604	0.67	28.24	0.999	0.67	0.0021	VAV3,AKT3
GOTERM_MF_DIRECT	identical protein binding	5	19	2097	24521	0.0619	0.938	3.08	0.991	0.938	0.0192	TENM1,RALYL,GSR,TCF4,ACACA
KEGG_PATHWAY	Chagas disease	2	8	103	10620	0.066	0.67	25.78	1.00e+0	0.67	0.00251	AKT3,PPP2R2A
KEGG_PATHWAY	Glucagon signaling pathway	2	8	104	10620	0.0666	0.67	25.53	1.00e+0	0.67	0.00256	AKT3,ACACA
GOTERM_MF_DIRECT	DNA binding	5	19	2205	24521	0.072	0.938	2.93	0.996	0.938	0.0233	NFIA,MSH3,ASXL2,TCF4,TOP1
UP_KW_BIOLOGICAL_PROCESS	Transcription regulation	5	10	2267	11883	0.0739	0.679	2.62	0.729	0.679	0.027	TENM1,MED14,NFIA,ASXL2,TCF4
GOTERM_BP_DIRECT	DNA replication	2	19	115	26568	0.0751	1.00e+0	24.32	1.00e+0	1.00e+0	0.00303	NFIA,TOP1
KEGG_PATHWAY	Thyroid hormone signaling pathway	2	8	120	10620	0.0765	0.67	22.13	1.00e+0	0.67	0.00339	MED14,AKT3
UP_KW_PTM	Phosphoprotein	12	15	7979	14128	0.078	0.78	1.42	0.518	0.78	0.0536	VAV3,TENM1,CARMIL1,MED14,NUDCD1,NFIA,MSH3,AKT3,ASXL2,TCF4,TOP1,ACACA
UP_SEQ_FEATURE	REGION:Disordered	15	19	13116	22290	0.0786	1.00e+0	1.34	1.00e+0	1.00e+0	0.057	TENM1,CARMIL1,GSR,PPP2R2A,BTBD10,RALYL,MED14,NFIA,TMEM248,MSH3,ASXL2,AKT3,TCF4,TOP1,PCMTD1
UP_KW_BIOLOGICAL_PROCESS	Transcription	5	10	2325	11883	0.0799	0.679	2.56	0.757	0.679	0.03	TENM1,MED14,NFIA,ASXL2,TCF4
KEGG_PATHWAY	Sphingolipid signaling pathway	2	8	126	10620	0.0802	0.67	21.07	1.00e+0	0.67	0.00373	AKT3,PPP2R2A
UP_KW_CELLULAR_COMPONENT	Cytoplasm	8	15	5614	19181	0.083	0.374	1.82	0.542	0.374	0.0435	TENM1,CARMIL1,NUDCD1,AKT3,GSR,BTBD10,ACACA,PCMTD1
KEGG_PATHWAY	Yersinia infection	2	8	136	10620	0.0863	0.67	19.52	1.00e+0	0.67	0.00433	VAV3,AKT3
KEGG_PATHWAY	Dopaminergic synapse	2	8	137	10620	0.0869	0.67	19.38	1.00e+0	0.67	0.0044	AKT3,PPP2R2A
GOTERM_MF_DIRECT	protein-containing complex binding	3	19	679	24521	0.0875	0.938	5.7	0.999	0.938	0.0147	CARMIL1,PPP2R2A,TOP1
KEGG_PATHWAY	Insulin signaling pathway	2	8	140	10620	0.0887	0.67	18.96	1.00e+0	0.67	0.00459	AKT3,ACACA
KEGG_PATHWAY	Alcoholic liver disease	2	8	141	10620	0.0893	0.67	18.83	1.00e+0	0.67	0.00465	AKT3,ACACA
GOTERM_MF_DIRECT	single-stranded DNA binding	2	19	129	24521	0.0906	0.938	20.01	0.999	0.938	0.00443	MSH3,TOP1
GOTERM_MF_DIRECT	protein binding	8	19	5653	24521	0.0983	0.938	1.83	1.00e+0	0.938	0.0509	VAV3,TENM1,AKT3,ASXL2,TCF4,NIPA2,BTBD10,ACACA
KEGG_PATHWAY	Adrenergic signaling in cardiomyocytes	2	8	156	10620	0.0984	0.67	17.02	1.00e+0	0.67	0.00566	AKT3,PPP2R2A

### Sheet: KEGG
Category	Term	Count	List Total	Pop Hits	Pop Total	P-Value	Benjamini	Fold Enrichment	Bonferroni	FDR	Fisher Exact	User Ids
GOTERM_CC_DIRECT	nucleus	12	19	6728	27008	0.0012	0.0612	2.54	0.0594	0.0612	0.000465	TENM1,CARMIL1,RALYL,MED14,NUDCD1,NFIA,MSH3,AKT3,ASXL2,TCF4,TOP1,BTBD10
KEGG_PATHWAY	T cell receptor signaling pathway	3	8	122	10620	0.00265	0.166	32.64	0.265	0.166	7.94e-05	VAV3,AKT3,PPP2R2A
KEGG_PATHWAY	AMPK signaling pathway	3	8	127	10620	0.00286	0.166	31.36	0.283	0.166	8.95e-05	AKT3,PPP2R2A,ACACA
GOTERM_CC_DIRECT	fibrillar center	3	19	171	27008	0.0057	0.12	24.94	0.253	0.12	0.000224	TOP1,BTBD10,ACACA
GOTERM_CC_DIRECT	nucleoplasm	8	19	3689	27008	0.00706	0.12	3.08	0.303	0.12	0.00223	RALYL,MED14,NUDCD1,NFIA,AKT3,ASXL2,TOP1,BTBD10
GOTERM_MF_DIRECT	double-stranded DNA binding	3	19	177	24521	0.00735	0.274	21.87	0.421	0.274	0.000329	MSH3,TCF4,TOP1
GOTERM_MF_DIRECT	chromatin binding	4	19	558	24521	0.00741	0.274	9.25	0.423	0.274	0.000783	NFIA,ASXL2,TCF4,TOP1
GOTERM_BP_DIRECT	lamellipodium assembly	2	19	38	26568	0.0254	1.00e+0	73.6	0.977	1.00e+0	0.000335	VAV3,CARMIL1
UP_KW_CELLULAR_COMPONENT	Nucleus	9	15	5576	19181	0.0261	0.235	2.06	0.212	0.235	0.0122	TENM1,MED14,NUDCD1,NFIA,AKT3,ASXL2,TCF4,TOP1,BTBD10
GOTERM_BP_DIRECT	positive regulation of actin filament polymerization	2	19	57	26568	0.0379	1.00e+0	49.06	0.997	1.00e+0	0.000755	TENM1,CARMIL1
KEGG_PATHWAY	Fc epsilon RI signaling pathway	2	8	66	10620	0.0427	0.67	40.23	0.994	0.67	0.00104	VAV3,AKT3
GOTERM_CC_DIRECT	cytoplasm	10	19	7673	27008	0.0431	0.549	1.85	0.894	0.549	0.0224	VAV3,TENM1,CARMIL1,NUDCD1,AKT3,GSR,TOP1,BTBD10,ACACA,PCMTD1
INTERPRO	PH-like_dom_sf	3	19	424	22313	0.0451	1.00e+0	8.31	0.998	1.00e+0	0.00526	VAV3,CARMIL1,AKT3
KEGG_PATHWAY	Platinum drug resistance	2	8	81	10620	0.0522	0.67	32.78	0.998	0.67	0.00156	MSH3,AKT3
KEGG_PATHWAY	B cell receptor signaling pathway	2	8	84	10620	0.0541	0.67	31.61	0.998	0.67	0.00168	VAV3,AKT3
KEGG_PATHWAY	Colorectal cancer	2	8	88	10620	0.0566	0.67	30.17	0.999	0.67	0.00184	MSH3,AKT3
GOTERM_BP_DIRECT	positive regulation of transcription by RNA polymerase II	4	19	1328	26568	0.058	1.00e+0	4.21	1.00e+0	1.00e+0	0.0132	MED14,NFIA,ASXL2,TCF4
UP_SEQ_FEATURE	COMPBIAS:Polar residues	9	19	5631	22290	0.0601	1.00e+0	1.88	1.00e+0	1.00e+0	0.0306	TENM1,CARMIL1,RALYL,MED14,NFIA,TMEM248,ASXL2,TCF4,BTBD10
KEGG_PATHWAY	Fc gamma R-mediated phagocytosis	2	8	94	10620	0.0604	0.67	28.24	0.999	0.67	0.0021	VAV3,AKT3
GOTERM_MF_DIRECT	identical protein binding	5	19	2097	24521	0.0619	0.938	3.08	0.991	0.938	0.0192	TENM1,RALYL,GSR,TCF4,ACACA
KEGG_PATHWAY	Chagas disease	2	8	103	10620	0.066	0.67	25.78	1.00e+0	0.67	0.00251	AKT3,PPP2R2A
KEGG_PATHWAY	Glucagon signaling pathway	2	8	104	10620	0.0666	0.67	25.53	1.00e+0	0.67	0.00256	AKT3,ACACA
GOTERM_MF_DIRECT	DNA binding	5	19	2205	24521	0.072	0.938	2.93	0.996	0.938	0.0233	NFIA,MSH3,ASXL2,TCF4,TOP1
UP_KW_BIOLOGICAL_PROCESS	Transcription regulation	5	10	2267	11883	0.0739	0.679	2.62	0.729	0.679	0.027	TENM1,MED14,NFIA,ASXL2,TCF4
GOTERM_BP_DIRECT	DNA replication	2	19	115	26568	0.0751	1.00e+0	24.32	1.00e+0	1.00e+0	0.00303	NFIA,TOP1
KEGG_PATHWAY	Thyroid hormone signaling pathway	2	8	120	10620	0.0765	0.67	22.13	1.00e+0	0.67	0.00339	MED14,AKT3
UP_KW_PTM	Phosphoprotein	12	15	7979	14128	0.078	0.78	1.42	0.518	0.78	0.0536	VAV3,TENM1,CARMIL1,MED14,NUDCD1,NFIA,MSH3,AKT3,ASXL2,TCF4,TOP1,ACACA
UP_SEQ_FEATURE	REGION:Disordered	15	19	13116	22290	0.0786	1.00e+0	1.34	1.00e+0	1.00e+0	0.057	TENM1,CARMIL1,GSR,PPP2R2A,BTBD10,RALYL,MED14,NFIA,TMEM248,MSH3,ASXL2,AKT3,TCF4,TOP1,PCMTD1
UP_KW_BIOLOGICAL_PROCESS	Transcription	5	10	2325	11883	0.0799	0.679	2.56	0.757	0.679	0.03	TENM1,MED14,NFIA,ASXL2,TCF4
KEGG_PATHWAY	Sphingolipid signaling pathway	2	8	126	10620	0.0802	0.67	21.07	1.00e+0	0.67	0.00373	AKT3,PPP2R2A
UP_KW_CELLULAR_COMPONENT	Cytoplasm	8	15	5614	19181	0.083	0.374	1.82	0.542	0.374	0.0435	TENM1,CARMIL1,NUDCD1,AKT3,GSR,BTBD10,ACACA,PCMTD1
KEGG_PATHWAY	Yersinia infection	2	8	136	10620	0.0863	0.67	19.52	1.00e+0	0.67	0.00433	VAV3,AKT3
KEGG_PATHWAY	Dopaminergic synapse	2	8	137	10620	0.0869	0.67	19.38	1.00e+0	0.67	0.0044	AKT3,PPP2R2A
GOTERM_MF_DIRECT	protein-containing complex binding	3	19	679	24521	0.0875	0.938	5.7	0.999	0.938	0.0147	CARMIL1,PPP2R2A,TOP1
KEGG_PATHWAY	Insulin signaling pathway	2	8	140	10620	0.0887	0.67	18.96	1.00e+0	0.67	0.00459	AKT3,ACACA
KEGG_PATHWAY	Alcoholic liver disease	2	8	141	10620	0.0893	0.67	18.83	1.00e+0	0.67	0.00465	AKT3,ACACA
GOTERM_MF_DIRECT	single-stranded DNA binding	2	19	129	24521	0.0906	0.938	20.01	0.999	0.938	0.00443	MSH3,TOP1
GOTERM_MF_DIRECT	protein binding	8	19	5653	24521	0.0983	0.938	1.83	1.00e+0	0.938	0.0509	VAV3,TENM1,AKT3,ASXL2,TCF4,NIPA2,BTBD10,ACACA
KEGG_PATHWAY	Adrenergic signaling in cardiomyocytes	2	8	156	10620	0.0984	0.67	17.02	1.00e+0	0.67	0.00566	AKT3,PPP2R2A

### Sheet: GO BP
Category	Term	Count	List Total	Pop Hits	Pop Total	P-Value	Benjamini	Fold Enrichment	Bonferroni	FDR	Fisher Exact	User Ids
GOTERM_CC_DIRECT	nucleus	12	19	6728	27008	0.0012	0.0612	2.54	0.0594	0.0612	0.000465	TENM1,CARMIL1,RALYL,MED14,NUDCD1,NFIA,MSH3,AKT3,ASXL2,TCF4,TOP1,BTBD10
KEGG_PATHWAY	T cell receptor signaling pathway	3	8	122	10620	0.00265	0.166	32.64	0.265	0.166	7.94e-05	VAV3,AKT3,PPP2R2A
KEGG_PATHWAY	AMPK signaling pathway	3	8	127	10620	0.00286	0.166	31.36	0.283	0.166	8.95e-05	AKT3,PPP2R2A,ACACA
GOTERM_CC_DIRECT	fibrillar center	3	19	171	27008	0.0057	0.12	24.94	0.253	0.12	0.000224	TOP1,BTBD10,ACACA
GOTERM_CC_DIRECT	nucleoplasm	8	19	3689	27008	0.00706	0.12	3.08	0.303	0.12	0.00223	RALYL,MED14,NUDCD1,NFIA,AKT3,ASXL2,TOP1,BTBD10
GOTERM_MF_DIRECT	double-stranded DNA binding	3	19	177	24521	0.00735	0.274	21.87	0.421	0.274	0.000329	MSH3,TCF4,TOP1
GOTERM_MF_DIRECT	chromatin binding	4	19	558	24521	0.00741	0.274	9.25	0.423	0.274	0.000783	NFIA,ASXL2,TCF4,TOP1
GOTERM_BP_DIRECT	lamellipodium assembly	2	19	38	26568	0.0254	1.00e+0	73.6	0.977	1.00e+0	0.000335	VAV3,CARMIL1
UP_KW_CELLULAR_COMPONENT	Nucleus	9	15	5576	19181	0.0261	0.235	2.06	0.212	0.235	0.0122	TENM1,MED14,NUDCD1,NFIA,AKT3,ASXL2,TCF4,TOP1,BTBD10
GOTERM_BP_DIRECT	positive regulation of actin filament polymerization	2	19	57	26568	0.0379	1.00e+0	49.06	0.997	1.00e+0	0.000755	TENM1,CARMIL1
KEGG_PATHWAY	Fc epsilon RI signaling pathway	2	8	66	10620	0.0427	0.67	40.23	0.994	0.67	0.00104	VAV3,AKT3
GOTERM_CC_DIRECT	cytoplasm	10	19	7673	27008	0.0431	0.549	1.85	0.894	0.549	0.0224	VAV3,TENM1,CARMIL1,NUDCD1,AKT3,GSR,TOP1,BTBD10,ACACA,PCMTD1
INTERPRO	PH-like_dom_sf	3	19	424	22313	0.0451	1.00e+0	8.31	0.998	1.00e+0	0.00526	VAV3,CARMIL1,AKT3
KEGG_PATHWAY	Platinum drug resistance	2	8	81	10620	0.0522	0.67	32.78	0.998	0.67	0.00156	MSH3,AKT3
KEGG_PATHWAY	B cell receptor signaling pathway	2	8	84	10620	0.0541	0.67	31.61	0.998	0.67	0.00168	VAV3,AKT3
KEGG_PATHWAY	Colorectal cancer	2	8	88	10620	0.0566	0.67	30.17	0.999	0.67	0.00184	MSH3,AKT3
GOTERM_BP_DIRECT	positive regulation of transcription by RNA polymerase II	4	19	1328	26568	0.058	1.00e+0	4.21	1.00e+0	1.00e+0	0.0132	MED14,NFIA,ASXL2,TCF4
UP_SEQ_FEATURE	COMPBIAS:Polar residues	9	19	5631	22290	0.0601	1.00e+0	1.88	1.00e+0	1.00e+0	0.0306	TENM1,CARMIL1,RALYL,MED14,NFIA,TMEM248,ASXL2,TCF4,BTBD10
KEGG_PATHWAY	Fc gamma R-mediated phagocytosis	2	8	94	10620	0.0604	0.67	28.24	0.999	0.67	0.0021	VAV3,AKT3
GOTERM_MF_DIRECT	identical protein binding	5	19	2097	24521	0.0619	0.938	3.08	0.991	0.938	0.0192	TENM1,RALYL,GSR,TCF4,ACACA
KEGG_PATHWAY	Chagas disease	2	8	103	10620	0.066	0.67	25.78	1.00e+0	0.67	0.00251	AKT3,PPP2R2A
KEGG_PATHWAY	Glucagon signaling pathway	2	8	104	10620	0.0666	0.67	25.53	1.00e+0	0.67	0.00256	AKT3,ACACA
GOTERM_MF_DIRECT	DNA binding	5	19	2205	24521	0.072	0.938	2.93	0.996	0.938	0.0233	NFIA,MSH3,ASXL2,TCF4,TOP1
UP_KW_BIOLOGICAL_PROCESS	Transcription regulation	5	10	2267	11883	0.0739	0.679	2.62	0.729	0.679	0.027	TENM1,MED14,NFIA,ASXL2,TCF4
GOTERM_BP_DIRECT	DNA replication	2	19	115	26568	0.0751	1.00e+0	24.32	1.00e+0	1.00e+0	0.00303	NFIA,TOP1
KEGG_PATHWAY	Thyroid hormone signaling pathway	2	8	120	10620	0.0765	0.67	22.13	1.00e+0	0.67	0.00339	MED14,AKT3
UP_KW_PTM	Phosphoprotein	12	15	7979	14128	0.078	0.78	1.42	0.518	0.78	0.0536	VAV3,TENM1,CARMIL1,MED14,NUDCD1,NFIA,MSH3,AKT3,ASXL2,TCF4,TOP1,ACACA
UP_SEQ_FEATURE	REGION:Disordered	15	19	13116	22290	0.0786	1.00e+0	1.34	1.00e+0	1.00e+0	0.057	TENM1,CARMIL1,GSR,PPP2R2A,BTBD10,RALYL,MED14,NFIA,TMEM248,MSH3,ASXL2,AKT3,TCF4,TOP1,PCMTD1
UP_KW_BIOLOGICAL_PROCESS	Transcription	5	10	2325	11883	0.0799	0.679	2.56	0.757	0.679	0.03	TENM1,MED14,NFIA,ASXL2,TCF4
KEGG_PATHWAY	Sphingolipid signaling pathway	2	8	126	10620	0.0802	0.67	21.07	1.00e+0	0.67	0.00373	AKT3,PPP2R2A
UP_KW_CELLULAR_COMPONENT	Cytoplasm	8	15	5614	19181	0.083	0.374	1.82	0.542	0.374	0.0435	TENM1,CARMIL1,NUDCD1,AKT3,GSR,BTBD10,ACACA,PCMTD1
KEGG_PATHWAY	Yersinia infection	2	8	136	10620	0.0863	0.67	19.52	1.00e+0	0.67	0.00433	VAV3,AKT3
KEGG_PATHWAY	Dopaminergic synapse	2	8	137	10620	0.0869	0.67	19.38	1.00e+0	0.67	0.0044	AKT3,PPP2R2A
GOTERM_MF_DIRECT	protein-containing complex binding	3	19	679	24521	0.0875	0.938	5.7	0.999	0.938	0.0147	CARMIL1,PPP2R2A,TOP1
KEGG_PATHWAY	Insulin signaling pathway	2	8	140	10620	0.0887	0.67	18.96	1.00e+0	0.67	0.00459	AKT3,ACACA
KEGG_PATHWAY	Alcoholic liver disease	2	8	141	10620	0.0893	0.67	18.83	1.00e+0	0.67	0.00465	AKT3,ACACA
GOTERM_MF_DIRECT	single-stranded DNA binding	2	19	129	24521	0.0906	0.938	20.01	0.999	0.938	0.00443	MSH3,TOP1
GOTERM_MF_DIRECT	protein binding	8	19	5653	24521	0.0983	0.938	1.83	1.00e+0	0.938	0.0509	VAV3,TENM1,AKT3,ASXL2,TCF4,NIPA2,BTBD10,ACACA
KEGG_PATHWAY	Adrenergic signaling in cardiomyocytes	2	8	156	10620	0.0984	0.67	17.02	1.00e+0	0.67	0.00566	AKT3,PPP2R2A

### Sheet: GO MF
Category	Term	Count	List Total	Pop Hits	Pop Total	P-Value	Benjamini	Fold Enrichment	Bonferroni	FDR	Fisher Exact	User Ids
GOTERM_CC_DIRECT	nucleus	12	19	6728	27008	0.0012	0.0612	2.54	0.0594	0.0612	0.000465	TENM1,CARMIL1,RALYL,MED14,NUDCD1,NFIA,MSH3,AKT3,ASXL2,TCF4,TOP1,BTBD10
KEGG_PATHWAY	T cell receptor signaling pathway	3	8	122	10620	0.00265	0.166	32.64	0.265	0.166	7.94e-05	VAV3,AKT3,PPP2R2A
KEGG_PATHWAY	AMPK signaling pathway	3	8	127	10620	0.00286	0.166	31.36	0.283	0.166	8.95e-05	AKT3,PPP2R2A,ACACA
GOTERM_CC_DIRECT	fibrillar center	3	19	171	27008	0.0057	0.12	24.94	0.253	0.12	0.000224	TOP1,BTBD10,ACACA
GOTERM_CC_DIRECT	nucleoplasm	8	19	3689	27008	0.00706	0.12	3.08	0.303	0.12	0.00223	RALYL,MED14,NUDCD1,NFIA,AKT3,ASXL2,TOP1,BTBD10
GOTERM_MF_DIRECT	double-stranded DNA binding	3	19	177	24521	0.00735	0.274	21.87	0.421	0.274	0.000329	MSH3,TCF4,TOP1
GOTERM_MF_DIRECT	chromatin binding	4	19	558	24521	0.00741	0.274	9.25	0.423	0.274	0.000783	NFIA,ASXL2,TCF4,TOP1
GOTERM_BP_DIRECT	lamellipodium assembly	2	19	38	26568	0.0254	1.00e+0	73.6	0.977	1.00e+0	0.000335	VAV3,CARMIL1
UP_KW_CELLULAR_COMPONENT	Nucleus	9	15	5576	19181	0.0261	0.235	2.06	0.212	0.235	0.0122	TENM1,MED14,NUDCD1,NFIA,AKT3,ASXL2,TCF4,TOP1,BTBD10
GOTERM_BP_DIRECT	positive regulation of actin filament polymerization	2	19	57	26568	0.0379	1.00e+0	49.06	0.997	1.00e+0	0.000755	TENM1,CARMIL1
KEGG_PATHWAY	Fc epsilon RI signaling pathway	2	8	66	10620	0.0427	0.67	40.23	0.994	0.67	0.00104	VAV3,AKT3
GOTERM_CC_DIRECT	cytoplasm	10	19	7673	27008	0.0431	0.549	1.85	0.894	0.549	0.0224	VAV3,TENM1,CARMIL1,NUDCD1,AKT3,GSR,TOP1,BTBD10,ACACA,PCMTD1
INTERPRO	PH-like_dom_sf	3	19	424	22313	0.0451	1.00e+0	8.31	0.998	1.00e+0	0.00526	VAV3,CARMIL1,AKT3
KEGG_PATHWAY	Platinum drug resistance	2	8	81	10620	0.0522	0.67	32.78	0.998	0.67	0.00156	MSH3,AKT3
KEGG_PATHWAY	B cell receptor signaling pathway	2	8	84	10620	0.0541	0.67	31.61	0.998	0.67	0.00168	VAV3,AKT3
KEGG_PATHWAY	Colorectal cancer	2	8	88	10620	0.0566	0.67	30.17	0.999	0.67	0.00184	MSH3,AKT3
GOTERM_BP_DIRECT	positive regulation of transcription by RNA polymerase II	4	19	1328	26568	0.058	1.00e+0	4.21	1.00e+0	1.00e+0	0.0132	MED14,NFIA,ASXL2,TCF4
UP_SEQ_FEATURE	COMPBIAS:Polar residues	9	19	5631	22290	0.0601	1.00e+0	1.88	1.00e+0	1.00e+0	0.0306	TENM1,CARMIL1,RALYL,MED14,NFIA,TMEM248,ASXL2,TCF4,BTBD10
KEGG_PATHWAY	Fc gamma R-mediated phagocytosis	2	8	94	10620	0.0604	0.67	28.24	0.999	0.67	0.0021	VAV3,AKT3
GOTERM_MF_DIRECT	identical protein binding	5	19	2097	24521	0.0619	0.938	3.08	0.991	0.938	0.0192	TENM1,RALYL,GSR,TCF4,ACACA
KEGG_PATHWAY	Chagas disease	2	8	103	10620	0.066	0.67	25.78	1.00e+0	0.67	0.00251	AKT3,PPP2R2A
KEGG_PATHWAY	Glucagon signaling pathway	2	8	104	10620	0.0666	0.67	25.53	1.00e+0	0.67	0.00256	AKT3,ACACA
GOTERM_MF_DIRECT	DNA binding	5	19	2205	24521	0.072	0.938	2.93	0.996	0.938	0.0233	NFIA,MSH3,ASXL2,TCF4,TOP1
UP_KW_BIOLOGICAL_PROCESS	Transcription regulation	5	10	2267	11883	0.0739	0.679	2.62	0.729	0.679	0.027	TENM1,MED14,NFIA,ASXL2,TCF4
GOTERM_BP_DIRECT	DNA replication	2	19	115	26568	0.0751	1.00e+0	24.32	1.00e+0	1.00e+0	0.00303	NFIA,TOP1
KEGG_PATHWAY	Thyroid hormone signaling pathway	2	8	120	10620	0.0765	0.67	22.13	1.00e+0	0.67	0.00339	MED14,AKT3
UP_KW_PTM	Phosphoprotein	12	15	7979	14128	0.078	0.78	1.42	0.518	0.78	0.0536	VAV3,TENM1,CARMIL1,MED14,NUDCD1,NFIA,MSH3,AKT3,ASXL2,TCF4,TOP1,ACACA
UP_SEQ_FEATURE	REGION:Disordered	15	19	13116	22290	0.0786	1.00e+0	1.34	1.00e+0	1.00e+0	0.057	TENM1,CARMIL1,GSR,PPP2R2A,BTBD10,RALYL,MED14,NFIA,TMEM248,MSH3,ASXL2,AKT3,TCF4,TOP1,PCMTD1
UP_KW_BIOLOGICAL_PROCESS	Transcription	5	10	2325	11883	0.0799	0.679	2.56	0.757	0.679	0.03	TENM1,MED14,NFIA,ASXL2,TCF4
KEGG_PATHWAY	Sphingolipid signaling pathway	2	8	126	10620	0.0802	0.67	21.07	1.00e+0	0.67	0.00373	AKT3,PPP2R2A
UP_KW_CELLULAR_COMPONENT	Cytoplasm	8	15	5614	19181	0.083	0.374	1.82	0.542	0.374	0.0435	TENM1,CARMIL1,NUDCD1,AKT3,GSR,BTBD10,ACACA,PCMTD1
KEGG_PATHWAY	Yersinia infection	2	8	136	10620	0.0863	0.67	19.52	1.00e+0	0.67	0.00433	VAV3,AKT3
KEGG_PATHWAY	Dopaminergic synapse	2	8	137	10620	0.0869	0.67	19.38	1.00e+0	0.67	0.0044	AKT3,PPP2R2A
GOTERM_MF_DIRECT	protein-containing complex binding	3	19	679	24521	0.0875	0.938	5.7	0.999	0.938	0.0147	CARMIL1,PPP2R2A,TOP1
KEGG_PATHWAY	Insulin signaling pathway	2	8	140	10620	0.0887	0.67	18.96	1.00e+0	0.67	0.00459	AKT3,ACACA
KEGG_PATHWAY	Alcoholic liver disease	2	8	141	10620	0.0893	0.67	18.83	1.00e+0	0.67	0.00465	AKT3,ACACA
GOTERM_MF_DIRECT	single-stranded DNA binding	2	19	129	24521	0.0906	0.938	20.01	0.999	0.938	0.00443	MSH3,TOP1
GOTERM_MF_DIRECT	protein binding	8	19	5653	24521	0.0983	0.938	1.83	1.00e+0	0.938	0.0509	VAV3,TENM1,AKT3,ASXL2,TCF4,NIPA2,BTBD10,ACACA
KEGG_PATHWAY	Adrenergic signaling in cardiomyocytes	2	8	156	10620	0.0984	0.67	17.02	1.00e+0	0.67	0.00566	AKT3,PPP2R2A

### Sheet: GO CC
Category	Term	Count	List Total	Pop Hits	Pop Total	P-Value	Benjamini	Fold Enrichment	Bonferroni	FDR	Fisher Exact	User Ids
GOTERM_CC_DIRECT	nucleus	12	19	6728	27008	0.0012	0.0612	2.54	0.0594	0.0612	0.000465	TENM1,CARMIL1,RALYL,MED14,NUDCD1,NFIA,MSH3,AKT3,ASXL2,TCF4,TOP1,BTBD10
KEGG_PATHWAY	T cell receptor signaling pathway	3	8	122	10620	0.00265	0.166	32.64	0.265	0.166	7.94e-05	VAV3,AKT3,PPP2R2A
KEGG_PATHWAY	AMPK signaling pathway	3	8	127	10620	0.00286	0.166	31.36	0.283	0.166	8.95e-05	AKT3,PPP2R2A,ACACA
GOTERM_CC_DIRECT	fibrillar center	3	19	171	27008	0.0057	0.12	24.94	0.253	0.12	0.000224	TOP1,BTBD10,ACACA
GOTERM_CC_DIRECT	nucleoplasm	8	19	3689	27008	0.00706	0.12	3.08	0.303	0.12	0.00223	RALYL,MED14,NUDCD1,NFIA,AKT3,ASXL2,TOP1,BTBD10
GOTERM_MF_DIRECT	double-stranded DNA binding	3	19	177	24521	0.00735	0.274	21.87	0.421	0.274	0.000329	MSH3,TCF4,TOP1
GOTERM_MF_DIRECT	chromatin binding	4	19	558	24521	0.00741	0.274	9.25	0.423	0.274	0.000783	NFIA,ASXL2,TCF4,TOP1
GOTERM_BP_DIRECT	lamellipodium assembly	2	19	38	26568	0.0254	1.00e+0	73.6	0.977	1.00e+0	0.000335	VAV3,CARMIL1
UP_KW_CELLULAR_COMPONENT	Nucleus	9	15	5576	19181	0.0261	0.235	2.06	0.212	0.235	0.0122	TENM1,MED14,NUDCD1,NFIA,AKT3,ASXL2,TCF4,TOP1,BTBD10
GOTERM_BP_DIRECT	positive regulation of actin filament polymerization	2	19	57	26568	0.0379	1.00e+0	49.06	0.997	1.00e+0	0.000755	TENM1,CARMIL1
KEGG_PATHWAY	Fc epsilon RI signaling pathway	2	8	66	10620	0.0427	0.67	40.23	0.994	0.67	0.00104	VAV3,AKT3
GOTERM_CC_DIRECT	cytoplasm	10	19	7673	27008	0.0431	0.549	1.85	0.894	0.549	0.0224	VAV3,TENM1,CARMIL1,NUDCD1,AKT3,GSR,TOP1,BTBD10,ACACA,PCMTD1
INTERPRO	PH-like_dom_sf	3	19	424	22313	0.0451	1.00e+0	8.31	0.998	1.00e+0	0.00526	VAV3,CARMIL1,AKT3
KEGG_PATHWAY	Platinum drug resistance	2	8	81	10620	0.0522	0.67	32.78	0.998	0.67	0.00156	MSH3,AKT3
KEGG_PATHWAY	B cell receptor signaling pathway	2	8	84	10620	0.0541	0.67	31.61	0.998	0.67	0.00168	VAV3,AKT3
KEGG_PATHWAY	Colorectal cancer	2	8	88	10620	0.0566	0.67	30.17	0.999	0.67	0.00184	MSH3,AKT3
GOTERM_BP_DIRECT	positive regulation of transcription by RNA polymerase II	4	19	1328	26568	0.058	1.00e+0	4.21	1.00e+0	1.00e+0	0.0132	MED14,NFIA,ASXL2,TCF4
UP_SEQ_FEATURE	COMPBIAS:Polar residues	9	19	5631	22290	0.0601	1.00e+0	1.88	1.00e+0	1.00e+0	0.0306	TENM1,CARMIL1,RALYL,MED14,NFIA,TMEM248,ASXL2,TCF4,BTBD10
KEGG_PATHWAY	Fc gamma R-mediated phagocytosis	2	8	94	10620	0.0604	0.67	28.24	0.999	0.67	0.0021	VAV3,AKT3
GOTERM_MF_DIRECT	identical protein binding	5	19	2097	24521	0.0619	0.938	3.08	0.991	0.938	0.0192	TENM1,RALYL,GSR,TCF4,ACACA
KEGG_PATHWAY	Chagas disease	2	8	103	10620	0.066	0.67	25.78	1.00e+0	0.67	0.00251	AKT3,PPP2R2A
KEGG_PATHWAY	Glucagon signaling pathway	2	8	104	10620	0.0666	0.67	25.53	1.00e+0	0.67	0.00256	AKT3,ACACA
GOTERM_MF_DIRECT	DNA binding	5	19	2205	24521	0.072	0.938	2.93	0.996	0.938	0.0233	NFIA,MSH3,ASXL2,TCF4,TOP1
UP_KW_BIOLOGICAL_PROCESS	Transcription regulation	5	10	2267	11883	0.0739	0.679	2.62	0.729	0.679	0.027	TENM1,MED14,NFIA,ASXL2,TCF4
GOTERM_BP_DIRECT	DNA replication	2	19	115	26568	0.0751	1.00e+0	24.32	1.00e+0	1.00e+0	0.00303	NFIA,TOP1
KEGG_PATHWAY	Thyroid hormone signaling pathway	2	8	120	10620	0.0765	0.67	22.13	1.00e+0	0.67	0.00339	MED14,AKT3
UP_KW_PTM	Phosphoprotein	12	15	7979	14128	0.078	0.78	1.42	0.518	0.78	0.0536	VAV3,TENM1,CARMIL1,MED14,NUDCD1,NFIA,MSH3,AKT3,ASXL2,TCF4,TOP1,ACACA
UP_SEQ_FEATURE	REGION:Disordered	15	19	13116	22290	0.0786	1.00e+0	1.34	1.00e+0	1.00e+0	0.057	TENM1,CARMIL1,GSR,PPP2R2A,BTBD10,RALYL,MED14,NFIA,TMEM248,MSH3,ASXL2,AKT3,TCF4,TOP1,PCMTD1
UP_KW_BIOLOGICAL_PROCESS	Transcription	5	10	2325	11883	0.0799	0.679	2.56	0.757	0.679	0.03	TENM1,MED14,NFIA,ASXL2,TCF4
KEGG_PATHWAY	Sphingolipid signaling pathway	2	8	126	10620	0.0802	0.67	21.07	1.00e+0	0.67	0.00373	AKT3,PPP2R2A
UP_KW_CELLULAR_COMPONENT	Cytoplasm	8	15	5614	19181	0.083	0.374	1.82	0.542	0.374	0.0435	TENM1,CARMIL1,NUDCD1,AKT3,GSR,BTBD10,ACACA,PCMTD1
KEGG_PATHWAY	Yersinia infection	2	8	136	10620	0.0863	0.67	19.52	1.00e+0	0.67	0.00433	VAV3,AKT3
KEGG_PATHWAY	Dopaminergic synapse	2	8	137	10620	0.0869	0.67	19.38	1.00e+0	0.67	0.0044	AKT3,PPP2R2A
GOTERM_MF_DIRECT	protein-containing complex binding	3	19	679	24521	0.0875	0.938	5.7	0.999	0.938	0.0147	CARMIL1,PPP2R2A,TOP1
KEGG_PATHWAY	Insulin signaling pathway	2	8	140	10620	0.0887	0.67	18.96	1.00e+0	0.67	0.00459	AKT3,ACACA
KEGG_PATHWAY	Alcoholic liver disease	2	8	141	10620	0.0893	0.67	18.83	1.00e+0	0.67	0.00465	AKT3,ACACA
GOTERM_MF_DIRECT	single-stranded DNA binding	2	19	129	24521	0.0906	0.938	20.01	0.999	0.938	0.00443	MSH3,TOP1
GOTERM_MF_DIRECT	protein binding	8	19	5653	24521	0.0983	0.938	1.83	1.00e+0	0.938	0.0509	VAV3,TENM1,AKT3,ASXL2,TCF4,NIPA2,BTBD10,ACACA
KEGG_PATHWAY	Adrenergic signaling in cardiomyocytes	2	8	156	10620	0.0984	0.67	17.02	1.00e+0	0.67	0.00566	AKT3,PPP2R2A
