## supplemental table 8 for "Temporal and Regional Circular RNA profiling in a Tauopathy Mouse Model: Implications for Tau Pathology and Neurodegeneration"

### Sheet: Raw
Category	Term	Count	List Total	Pop Hits	Pop Total	P-Value	Benjamini	Fold Enrichment	Bonferroni	FDR	Fisher Exact	User Ids
GOTERM_MF_DIRECT	protein binding	25	44	5653	24521	3.52e-06	0.000524	2.46	0.000524	0.000524	1.41e-06	SNAP25,RAB3C,USP16,SRSF1,HCCS,GNAI1,RTN4,GLS,PCM1,SESN1,KIF13A,RGS9,PPFIA2,KLF12,CPSF6,IL1R1,APLP1,ATP2B1,L1CAM,GPRC5A,PKIA,UBA2,FGF13,FGF12,EIF4G2
GOTERM_CC_DIRECT	cytoplasm	27	46	7673	27008	3.55e-05	0.00522	2.07	0.0052	0.00504	1.69e-05	SNAP25,USP16,NDRG3,SRSF1,GNAI1,GLS,PCM1,PSMB2,SESN1,KIF13A,RGS9,PPFIA2,TOE1,MBNL1,CPSF6,APAF1,APLP1,USP29,KCTD6,LARS2,PKIA,UBA2,FGF13,UBE2K,FGF12,EIF4G2,MYO1F
GOTERM_CC_DIRECT	axon	7	46	554	27008	0.000299	0.016	7.42	0.0431	0.0154	3.94e-05	SNAP25,IL1R1,FGF13,L1CAM,RTN4,EIF4G2,PPFIA2
GOTERM_CC_DIRECT	nucleus	23	46	6728	27008	0.000432	0.016	2.01	0.0616	0.0154	0.000211	TOE1,KLF11,KLF12,MBNL1,BRD1,USP16,CPSF6,APAF1,UHRF2,SRSF1,USP29,GNAI1,IKZF5,PSMB2,ZFP84,SESN1,PKIA,UBA2,NUP54,FGF13,UBE2K,FGF12,JAZF1
GOTERM_CC_DIRECT	presynaptic membrane	5	46	213	27008	0.000435	0.016	13.78	0.0619	0.0154	3.07e-05	SNAP25,ATP2B1,L1CAM,RGS9,PPFIA2
GOTERM_CC_DIRECT	nucleoplasm	16	46	3689	27008	0.000627	0.0182	2.55	0.088	0.0176	0.00024	TOE1,KLF11,KLF12,MBNL1,CPSF6,UHRF2,SRSF1,APLP1,DNAJC11,ATP2B1,GNAI1,PCM1,PSMB2,SESN1,UBA2,JAZF1
GOTERM_CC_DIRECT	glutamatergic synapse	8	46	916	27008	0.000743	0.0182	5.13	0.104	0.0176	0.000141	SNAP25,ATP2B1,L1CAM,RGS9,GNAI1,RTN4,PPFIA2,SHISA6
GOTERM_MF_DIRECT	metal ion binding	17	44	4074	24521	0.000942	0.0702	2.33	0.131	0.0702	0.000395	TOE1,KLF11,RAB3C,KLF12,MBNL1,BRD1,USP16,UHRF2,APLP1,HCCS,ATP2B1,RTN4,GNAI1,IKZF5,ZFP84,UBA2,JAZF1
GOTERM_BP_DIRECT	nervous system development	6	45	496	26568	0.00132	0.517	7.14	0.404	0.517	0.00018	MBNL1,APLP1,FGF13,L1CAM,RGS9,RTN4
GOTERM_CC_DIRECT	synapse	8	46	1099	27008	0.00213	0.0446	4.27	0.269	0.0431	0.000483	SNAP25,ATP2B1,FGF12,ELAVL2,RTN4,PPFIA2,GLS,SHISA6
UP_SEQ_FEATURE	COMPBIAS:Polar residues	21	45	5631	22290	0.00286	0.38	1.85	0.503	0.38	0.00151	TOE1,BRD1,NDRG3,CPSF6,UHRF2,APLP1,HCCS,ATP2B1,L1CAM,USP29,IKZF5,SHISA6,PCM1,KIF13A,UBA2,FGF13,FGF12,RGS9,EIF4G2,PPFIA2,JAZF1
UP_SEQ_FEATURE	REGION:Disordered	36	45	13116	22290	0.00312	0.38	1.36	0.533	0.38	0.00226	SNAP25,RAB3C,USP16,NDRG3,UHRF2,SRSF1,HCCS,ELAVL2,RTN4,GLS,IKZF5,PCM1,KIF13A,RGS9,PPFIA2,JAZF1,TOE1,KLF11,KLF12,BRD1,CPSF6,APLP1,MOGS,ATP2B1,L1CAM,USP29,SHISA6,LARS2,GPRC5A,PKIA,UBA2,NUP54,FGF13,FGF12,EIF4G2,MYO1F
GOTERM_CC_DIRECT	protein-containing complex	7	46	943	27008	0.00454	0.0835	4.36	0.488	0.0806	0.00101	PCM1,APAF1,IL1R1,NUP54,GNAI1,RTN4,IKZF5
UP_KW_PTM	Phosphoprotein	31	40	7979	14128	0.00653	0.0718	1.37	0.0634	0.0718	0.00468	SNAP25,RAB3C,USP16,NDRG3,UHRF2,SRSF1,ELAVL2,RTN4,GLS,PCM1,SESN1,KIF13A,RGS9,PPFIA2,JAZF1,TOE1,KLF12,BRD1,MBNL1,CPSF6,IL1R1,DNAJC11,ATP2B1,L1CAM,SHISA6,GPRC5A,UBA2,FGF13,UBE2K,EIF4G2,MYO1F
GOTERM_CC_DIRECT	nuclear speck	5	46	450	27008	0.00661	0.108	6.52	0.623	0.104	0.000981	TOE1,BRD1,CPSF6,SRSF1,DNAJC11
UP_KW_DOMAIN	Zinc-finger	9	32	1442	15070	0.00733	0.0953	2.94	0.0913	0.0953	0.00241	TOE1,KLF11,KLF12,MBNL1,BRD1,USP16,UHRF2,JAZF1,IKZF5
GOTERM_MF_DIRECT	zinc ion binding	10	44	2099	24521	0.00947	0.47	2.66	0.758	0.47	0.00343	TOE1,KLF11,KLF12,MBNL1,BRD1,USP16,UHRF2,ZFP84,JAZF1,IKZF5
GOTERM_MF_DIRECT	nucleotide binding	9	44	1865	24521	0.0146	0.543	2.69	0.888	0.543	0.00519	LARS2,RAB3C,APAF1,KIF13A,UBA2,ATP2B1,UBE2K,GNAI1,MYO1F
GOTERM_BP_DIRECT	positive regulation of neutrophil migration	2	45	10	26568	0.0164	1.00e+0	118.08	0.998	1.00e+0	0.000125	RTN4,MYO1F
UP_KW_DOMAIN	Repeat	17	32	4828	15070	0.0184	0.119	1.66	0.214	0.119	0.0107	SNAP25,KLF11,KLF12,MBNL1,BRD1,APAF1,IL1R1,SRSF1,HCCS,L1CAM,ELAVL2,GLS,IKZF5,ZFP84,NUP54,PPFIA2,JAZF1
GOTERM_MF_DIRECT	PDZ domain binding	3	44	124	24521	0.02	0.596	13.48	0.951	0.596	0.00144	ATP2B1,L1CAM,SHISA6
UP_SEQ_FEATURE	ZN_FING:C2H2-type 1	4	45	294	22290	0.0202	1.00e+0	6.74	0.993	1.00e+0	0.00289	KLF11,KLF12,JAZF1,IKZF5
UP_SEQ_FEATURE	COMPBIAS:Basic and acidic residues	20	45	6193	22290	0.0202	1.00e+0	1.6	0.993	1.00e+0	0.0122	TOE1,SNAP25,KLF11,BRD1,USP16,NDRG3,CPSF6,UHRF2,APLP1,MOGS,HCCS,ATP2B1,L1CAM,USP29,RTN4,PCM1,KIF13A,UBA2,FGF13,RGS9
GOTERM_CC_DIRECT	dendritic growth cone	2	46	13	27008	0.0214	0.288	90.33	0.959	0.278	0.000219	L1CAM,RTN4
GOTERM_CC_DIRECT	postsynaptic density	4	46	359	27008	0.0219	0.288	6.54	0.961	0.278	0.00323	RTN4,EIF4G2,PPFIA2,SHISA6
UP_SEQ_FEATURE	ZN_FING:C2H2-type 2	4	45	306	22290	0.0224	1.00e+0	6.47	0.996	1.00e+0	0.00333	KLF11,KLF12,JAZF1,IKZF5
UP_KW_PTM	Acetylation	16	40	3273	14128	0.0231	0.127	1.73	0.208	0.127	0.0128	TOE1,RAB3C,BRD1,NDRG3,SRSF1,DNAJC11,ATP2B1,RTN4,GLS,LARS2,PCM1,PSMB2,PKIA,UBA2,UBE2K,EIF4G2
UP_KW_CELLULAR_COMPONENT	Nucleus	19	41	5576	19181	0.0233	0.204	1.59	0.419	0.204	0.0141	TOE1,KLF11,KLF12,MBNL1,BRD1,USP16,CPSF6,UHRF2,SRSF1,GNAI1,IKZF5,PSMB2,ZFP84,SESN1,UBA2,NUP54,FGF13,FGF12,JAZF1
UP_KW_CELLULAR_COMPONENT	Cytoplasm	19	41	5614	19181	0.025	0.204	1.58	0.441	0.204	0.0152	SNAP25,MBNL1,USP16,CPSF6,APAF1,SRSF1,APLP1,USP29,KCTD6,GNAI1,GLS,PCM1,PSMB2,SESN1,KIF13A,UBA2,FGF13,UBE2K,PPFIA2
UP_KW_CELLULAR_COMPONENT	Synapse	5	41	547	19181	0.0266	0.204	4.28	0.462	0.204	0.00595	SNAP25,ATP2B1,RTN4,PPFIA2,SHISA6
GOTERM_CC_DIRECT	neuron projection	4	46	390	27008	0.0271	0.288	6.02	0.982	0.278	0.00433	SNAP25,FGF13,RGS9,RTN4
GOTERM_CC_DIRECT	postsynaptic density membrane	3	46	154	27008	0.0272	0.288	11.44	0.983	0.278	0.00231	RGS9,RTN4,SHISA6
GOTERM_CC_DIRECT	cytosol	14	46	4477	27008	0.0274	0.288	1.84	0.983	0.278	0.0143	KLF11,KLF12,MBNL1,APAF1,HCCS,USP29,GNAI1,GLS,PCM1,PSMB2,FGF13,EIF4G2,MYO1F,JAZF1
GOTERM_BP_DIRECT	positive regulation of type I interferon-mediated signaling pathway	2	45	20	26568	0.0326	1.00e+0	59.04	1.00e+0	1.00e+0	0.000523	UBE2K,USP29
GOTERM_CC_DIRECT	dendritic spine membrane	2	46	20	27008	0.0328	0.317	58.71	0.993	0.306	0.000529	ATP2B1,SHISA6
GOTERM_CC_DIRECT	vesicle	3	46	175	27008	0.0345	0.317	10.07	0.994	0.306	0.00331	SNAP25,RAB3C,GPRC5A
UP_KW_BIOLOGICAL_PROCESS	Ubl conjugation pathway	6	31	741	11883	0.0362	1.00e+0	3.1	0.704	1.00e+0	0.0111	USP16,UHRF2,UBA2,UBE2K,USP29,KCTD6
GOTERM_CC_DIRECT	synaptic vesicle	3	46	181	27008	0.0366	0.317	9.73	0.996	0.306	0.00364	SNAP25,RAB3C,PPFIA2
GOTERM_BP_DIRECT	axonal fasciculation	2	45	23	26568	0.0374	1.00e+0	51.34	1.00e+0	1.00e+0	0.000694	L1CAM,RTN4
GOTERM_MF_DIRECT	transmembrane transporter binding	3	44	184	24521	0.0414	1.00e+0	9.09	0.998	1.00e+0	0.00439	SNAP25,FGF13,FGF12
INTERPRO	Fibroblast_GF_fam	2	46	22	22313	0.0435	1.00e+0	44.1	1.00e+0	1.00e+0	0.000936	FGF13,FGF12
GOTERM_CC_DIRECT	growth cone	3	46	200	27008	0.0439	0.358	8.81	0.999	0.346	0.0048	SNAP25,FGF13,L1CAM
GOTERM_BP_DIRECT	alternative mRNA splicing, via spliceosome	2	45	29	26568	0.047	1.00e+0	40.72	1.00e+0	1.00e+0	0.00111	MBNL1,SRSF1
GOTERM_MF_DIRECT	ATP binding	7	44	1551	24521	0.0521	1.00e+0	2.52	1.00e+0	1.00e+0	0.0196	LARS2,APAF1,KIF13A,UBA2,ATP2B1,UBE2K,MYO1F
UP_SEQ_FEATURE	CROSSLNK:Glycyl lysine isopeptide (Lys-Gly) (interchain with G-Cter in SUMO2)	6	45	1050	22290	0.0548	1.00e+0	2.83	1.00e+0	1.00e+0	0.0183	BRD1,USP16,SRSF1,UBA2,EIF4G2,IKZF5
GOTERM_MF_DIRECT	sodium channel regulator activity	2	44	33	24521	0.0563	1.00e+0	33.78	1.00e+0	1.00e+0	0.0016	FGF13,FGF12
GOTERM_BP_DIRECT	regulation of synapse assembly	2	45	36	26568	0.058	1.00e+0	32.8	1.00e+0	1.00e+0	0.0017	L1CAM,ELAVL2
SMART	FGF	2	31	22	10952	0.0586	1.00e+0	32.12	0.916	1.00e+0	0.00173	FGF13,FGF12
INTERPRO	Znf_C2H2_sf	5	46	729	22313	0.0587	1.00e+0	3.33	1.00e+0	1.00e+0	0.0167	KLF11,KLF12,ZFP84,JAZF1,IKZF5
INTERPRO	Peptidase_C19	2	46	30	22313	0.0588	1.00e+0	32.34	1.00e+0	1.00e+0	0.00174	USP16,USP29
GOTERM_CC_DIRECT	nuclear envelope	3	46	244	27008	0.0624	0.483	7.22	1.00e+0	0.467	0.00831	SRSF1,NUP54,RTN4
INTERPRO	IL1/FGF	2	46	32	22313	0.0626	1.00e+0	30.32	1.00e+0	1.00e+0	0.00198	FGF13,FGF12
INTERPRO	Znf_C2H2_type	5	46	758	22313	0.0658	1.00e+0	3.2	1.00e+0	1.00e+0	0.0194	KLF11,KLF12,ZFP84,JAZF1,IKZF5
GOTERM_BP_DIRECT	intrinsic apoptotic signaling pathway in response to endoplasmic reticulum stress	2	45	43	26568	0.0688	1.00e+0	27.46	1.00e+0	1.00e+0	0.00242	APAF1,UBE2K
GOTERM_CC_DIRECT	axonal growth cone	2	46	44	27008	0.0708	0.52	26.69	1.00e+0	0.503	0.00257	SNAP25,L1CAM
GOTERM_MF_DIRECT	protein kinase activator activity	2	44	43	24521	0.0728	1.00e+0	25.92	1.00e+0	1.00e+0	0.00271	GPRC5A,FGF13
GOTERM_BP_DIRECT	positive regulation of axon extension	2	45	46	26568	0.0735	1.00e+0	25.67	1.00e+0	1.00e+0	0.00277	L1CAM,EIF4G2
GOTERM_CC_DIRECT	cell projection	6	46	1371	27008	0.0766	0.536	2.57	1.00e+0	0.518	0.028	PCM1,ATP2B1,FGF13,L1CAM,RTN4,PPFIA2
GOTERM_BP_DIRECT	regulation of neuron projection development	2	45	50	26568	0.0796	1.00e+0	23.62	1.00e+0	1.00e+0	0.00326	SNAP25,L1CAM
UP_SEQ_FEATURE	DOMAIN:RRM	3	45	237	22290	0.0796	1.00e+0	6.27	1.00e+0	1.00e+0	0.0121	CPSF6,SRSF1,ELAVL2
INTERPRO	RRM_dom	3	46	240	22313	0.0844	1.00e+0	6.06	1.00e+0	1.00e+0	0.0133	CPSF6,SRSF1,ELAVL2
GOTERM_BP_DIRECT	negative regulation of transcription by RNA polymerase II	5	45	1028	26568	0.0895	1.00e+0	2.87	1.00e+0	1.00e+0	0.0292	KLF11,KLF12,PKIA,JAZF1,IKZF5
INTERPRO	USP	2	46	48	22313	0.0924	1.00e+0	20.21	1.00e+0	1.00e+0	0.00442	USP16,USP29
GOTERM_MF_DIRECT	ionotropic glutamate receptor binding	2	44	56	24521	0.0937	1.00e+0	19.9	1.00e+0	1.00e+0	0.00456	IL1R1,SHISA6
GOTERM_MF_DIRECT	RNA binding	5	44	1001	24521	0.0974	1.00e+0	2.78	1.00e+0	1.00e+0	0.0327	MBNL1,CPSF6,SRSF1,ELAVL2,EIF4G2
UP_KW_LIGAND	Zinc	12	22	2506	6880	0.0993	0.585	1.5	0.684	0.585	0.0632	TOE1,KLF11,KLF12,MBNL1,BRD1,USP16,UHRF2,ZFP84,APLP1,UBA2,JAZF1,IKZF5
GOTERM_MF_DIRECT	nucleic acid binding	4	44	634	24521	0.0994	1.00e+0	3.52	1.00e+0	1.00e+0	0.0266	TOE1,CPSF6,SRSF1,ELAVL2

### Sheet: GO BP
Category	Term	Count	List Total	Pop Hits	Pop Total	P-Value	Benjamini	Fold Enrichment	Bonferroni	FDR	Fisher Exact	User Ids
GOTERM_MF_DIRECT	protein binding	25	44	5653	24521	3.52e-06	0.000524	2.46	0.000524	0.000524	1.41e-06	SNAP25,RAB3C,USP16,SRSF1,HCCS,GNAI1,RTN4,GLS,PCM1,SESN1,KIF13A,RGS9,PPFIA2,KLF12,CPSF6,IL1R1,APLP1,ATP2B1,L1CAM,GPRC5A,PKIA,UBA2,FGF13,FGF12,EIF4G2
GOTERM_CC_DIRECT	cytoplasm	27	46	7673	27008	3.55e-05	0.00522	2.07	0.0052	0.00504	1.69e-05	SNAP25,USP16,NDRG3,SRSF1,GNAI1,GLS,PCM1,PSMB2,SESN1,KIF13A,RGS9,PPFIA2,TOE1,MBNL1,CPSF6,APAF1,APLP1,USP29,KCTD6,LARS2,PKIA,UBA2,FGF13,UBE2K,FGF12,EIF4G2,MYO1F
GOTERM_CC_DIRECT	axon	7	46	554	27008	0.000299	0.016	7.42	0.0431	0.0154	3.94e-05	SNAP25,IL1R1,FGF13,L1CAM,RTN4,EIF4G2,PPFIA2
GOTERM_CC_DIRECT	nucleus	23	46	6728	27008	0.000432	0.016	2.01	0.0616	0.0154	0.000211	TOE1,KLF11,KLF12,MBNL1,BRD1,USP16,CPSF6,APAF1,UHRF2,SRSF1,USP29,GNAI1,IKZF5,PSMB2,ZFP84,SESN1,PKIA,UBA2,NUP54,FGF13,UBE2K,FGF12,JAZF1
GOTERM_CC_DIRECT	presynaptic membrane	5	46	213	27008	0.000435	0.016	13.78	0.0619	0.0154	3.07e-05	SNAP25,ATP2B1,L1CAM,RGS9,PPFIA2
GOTERM_CC_DIRECT	nucleoplasm	16	46	3689	27008	0.000627	0.0182	2.55	0.088	0.0176	0.00024	TOE1,KLF11,KLF12,MBNL1,CPSF6,UHRF2,SRSF1,APLP1,DNAJC11,ATP2B1,GNAI1,PCM1,PSMB2,SESN1,UBA2,JAZF1
GOTERM_CC_DIRECT	glutamatergic synapse	8	46	916	27008	0.000743	0.0182	5.13	0.104	0.0176	0.000141	SNAP25,ATP2B1,L1CAM,RGS9,GNAI1,RTN4,PPFIA2,SHISA6
GOTERM_MF_DIRECT	metal ion binding	17	44	4074	24521	0.000942	0.0702	2.33	0.131	0.0702	0.000395	TOE1,KLF11,RAB3C,KLF12,MBNL1,BRD1,USP16,UHRF2,APLP1,HCCS,ATP2B1,RTN4,GNAI1,IKZF5,ZFP84,UBA2,JAZF1
GOTERM_BP_DIRECT	nervous system development	6	45	496	26568	0.00132	0.517	7.14	0.404	0.517	0.00018	MBNL1,APLP1,FGF13,L1CAM,RGS9,RTN4
GOTERM_CC_DIRECT	synapse	8	46	1099	27008	0.00213	0.0446	4.27	0.269	0.0431	0.000483	SNAP25,ATP2B1,FGF12,ELAVL2,RTN4,PPFIA2,GLS,SHISA6
UP_SEQ_FEATURE	COMPBIAS:Polar residues	21	45	5631	22290	0.00286	0.38	1.85	0.503	0.38	0.00151	TOE1,BRD1,NDRG3,CPSF6,UHRF2,APLP1,HCCS,ATP2B1,L1CAM,USP29,IKZF5,SHISA6,PCM1,KIF13A,UBA2,FGF13,FGF12,RGS9,EIF4G2,PPFIA2,JAZF1
UP_SEQ_FEATURE	REGION:Disordered	36	45	13116	22290	0.00312	0.38	1.36	0.533	0.38	0.00226	SNAP25,RAB3C,USP16,NDRG3,UHRF2,SRSF1,HCCS,ELAVL2,RTN4,GLS,IKZF5,PCM1,KIF13A,RGS9,PPFIA2,JAZF1,TOE1,KLF11,KLF12,BRD1,CPSF6,APLP1,MOGS,ATP2B1,L1CAM,USP29,SHISA6,LARS2,GPRC5A,PKIA,UBA2,NUP54,FGF13,FGF12,EIF4G2,MYO1F
GOTERM_CC_DIRECT	protein-containing complex	7	46	943	27008	0.00454	0.0835	4.36	0.488	0.0806	0.00101	PCM1,APAF1,IL1R1,NUP54,GNAI1,RTN4,IKZF5
UP_KW_PTM	Phosphoprotein	31	40	7979	14128	0.00653	0.0718	1.37	0.0634	0.0718	0.00468	SNAP25,RAB3C,USP16,NDRG3,UHRF2,SRSF1,ELAVL2,RTN4,GLS,PCM1,SESN1,KIF13A,RGS9,PPFIA2,JAZF1,TOE1,KLF12,BRD1,MBNL1,CPSF6,IL1R1,DNAJC11,ATP2B1,L1CAM,SHISA6,GPRC5A,UBA2,FGF13,UBE2K,EIF4G2,MYO1F
GOTERM_CC_DIRECT	nuclear speck	5	46	450	27008	0.00661	0.108	6.52	0.623	0.104	0.000981	TOE1,BRD1,CPSF6,SRSF1,DNAJC11
UP_KW_DOMAIN	Zinc-finger	9	32	1442	15070	0.00733	0.0953	2.94	0.0913	0.0953	0.00241	TOE1,KLF11,KLF12,MBNL1,BRD1,USP16,UHRF2,JAZF1,IKZF5
GOTERM_MF_DIRECT	zinc ion binding	10	44	2099	24521	0.00947	0.47	2.66	0.758	0.47	0.00343	TOE1,KLF11,KLF12,MBNL1,BRD1,USP16,UHRF2,ZFP84,JAZF1,IKZF5
GOTERM_MF_DIRECT	nucleotide binding	9	44	1865	24521	0.0146	0.543	2.69	0.888	0.543	0.00519	LARS2,RAB3C,APAF1,KIF13A,UBA2,ATP2B1,UBE2K,GNAI1,MYO1F
GOTERM_BP_DIRECT	positive regulation of neutrophil migration	2	45	10	26568	0.0164	1.00e+0	118.08	0.998	1.00e+0	0.000125	RTN4,MYO1F
UP_KW_DOMAIN	Repeat	17	32	4828	15070	0.0184	0.119	1.66	0.214	0.119	0.0107	SNAP25,KLF11,KLF12,MBNL1,BRD1,APAF1,IL1R1,SRSF1,HCCS,L1CAM,ELAVL2,GLS,IKZF5,ZFP84,NUP54,PPFIA2,JAZF1
GOTERM_MF_DIRECT	PDZ domain binding	3	44	124	24521	0.02	0.596	13.48	0.951	0.596	0.00144	ATP2B1,L1CAM,SHISA6
UP_SEQ_FEATURE	ZN_FING:C2H2-type 1	4	45	294	22290	0.0202	1.00e+0	6.74	0.993	1.00e+0	0.00289	KLF11,KLF12,JAZF1,IKZF5
UP_SEQ_FEATURE	COMPBIAS:Basic and acidic residues	20	45	6193	22290	0.0202	1.00e+0	1.6	0.993	1.00e+0	0.0122	TOE1,SNAP25,KLF11,BRD1,USP16,NDRG3,CPSF6,UHRF2,APLP1,MOGS,HCCS,ATP2B1,L1CAM,USP29,RTN4,PCM1,KIF13A,UBA2,FGF13,RGS9
GOTERM_CC_DIRECT	dendritic growth cone	2	46	13	27008	0.0214	0.288	90.33	0.959	0.278	0.000219	L1CAM,RTN4
GOTERM_CC_DIRECT	postsynaptic density	4	46	359	27008	0.0219	0.288	6.54	0.961	0.278	0.00323	RTN4,EIF4G2,PPFIA2,SHISA6
UP_SEQ_FEATURE	ZN_FING:C2H2-type 2	4	45	306	22290	0.0224	1.00e+0	6.47	0.996	1.00e+0	0.00333	KLF11,KLF12,JAZF1,IKZF5
UP_KW_PTM	Acetylation	16	40	3273	14128	0.0231	0.127	1.73	0.208	0.127	0.0128	TOE1,RAB3C,BRD1,NDRG3,SRSF1,DNAJC11,ATP2B1,RTN4,GLS,LARS2,PCM1,PSMB2,PKIA,UBA2,UBE2K,EIF4G2
UP_KW_CELLULAR_COMPONENT	Nucleus	19	41	5576	19181	0.0233	0.204	1.59	0.419	0.204	0.0141	TOE1,KLF11,KLF12,MBNL1,BRD1,USP16,CPSF6,UHRF2,SRSF1,GNAI1,IKZF5,PSMB2,ZFP84,SESN1,UBA2,NUP54,FGF13,FGF12,JAZF1
UP_KW_CELLULAR_COMPONENT	Cytoplasm	19	41	5614	19181	0.025	0.204	1.58	0.441	0.204	0.0152	SNAP25,MBNL1,USP16,CPSF6,APAF1,SRSF1,APLP1,USP29,KCTD6,GNAI1,GLS,PCM1,PSMB2,SESN1,KIF13A,UBA2,FGF13,UBE2K,PPFIA2
UP_KW_CELLULAR_COMPONENT	Synapse	5	41	547	19181	0.0266	0.204	4.28	0.462	0.204	0.00595	SNAP25,ATP2B1,RTN4,PPFIA2,SHISA6
GOTERM_CC_DIRECT	neuron projection	4	46	390	27008	0.0271	0.288	6.02	0.982	0.278	0.00433	SNAP25,FGF13,RGS9,RTN4
GOTERM_CC_DIRECT	postsynaptic density membrane	3	46	154	27008	0.0272	0.288	11.44	0.983	0.278	0.00231	RGS9,RTN4,SHISA6
GOTERM_CC_DIRECT	cytosol	14	46	4477	27008	0.0274	0.288	1.84	0.983	0.278	0.0143	KLF11,KLF12,MBNL1,APAF1,HCCS,USP29,GNAI1,GLS,PCM1,PSMB2,FGF13,EIF4G2,MYO1F,JAZF1
GOTERM_BP_DIRECT	positive regulation of type I interferon-mediated signaling pathway	2	45	20	26568	0.0326	1.00e+0	59.04	1.00e+0	1.00e+0	0.000523	UBE2K,USP29
GOTERM_CC_DIRECT	dendritic spine membrane	2	46	20	27008	0.0328	0.317	58.71	0.993	0.306	0.000529	ATP2B1,SHISA6
GOTERM_CC_DIRECT	vesicle	3	46	175	27008	0.0345	0.317	10.07	0.994	0.306	0.00331	SNAP25,RAB3C,GPRC5A
UP_KW_BIOLOGICAL_PROCESS	Ubl conjugation pathway	6	31	741	11883	0.0362	1.00e+0	3.1	0.704	1.00e+0	0.0111	USP16,UHRF2,UBA2,UBE2K,USP29,KCTD6
GOTERM_CC_DIRECT	synaptic vesicle	3	46	181	27008	0.0366	0.317	9.73	0.996	0.306	0.00364	SNAP25,RAB3C,PPFIA2
GOTERM_BP_DIRECT	axonal fasciculation	2	45	23	26568	0.0374	1.00e+0	51.34	1.00e+0	1.00e+0	0.000694	L1CAM,RTN4
GOTERM_MF_DIRECT	transmembrane transporter binding	3	44	184	24521	0.0414	1.00e+0	9.09	0.998	1.00e+0	0.00439	SNAP25,FGF13,FGF12
INTERPRO	Fibroblast_GF_fam	2	46	22	22313	0.0435	1.00e+0	44.1	1.00e+0	1.00e+0	0.000936	FGF13,FGF12
GOTERM_CC_DIRECT	growth cone	3	46	200	27008	0.0439	0.358	8.81	0.999	0.346	0.0048	SNAP25,FGF13,L1CAM
GOTERM_BP_DIRECT	alternative mRNA splicing, via spliceosome	2	45	29	26568	0.047	1.00e+0	40.72	1.00e+0	1.00e+0	0.00111	MBNL1,SRSF1
GOTERM_MF_DIRECT	ATP binding	7	44	1551	24521	0.0521	1.00e+0	2.52	1.00e+0	1.00e+0	0.0196	LARS2,APAF1,KIF13A,UBA2,ATP2B1,UBE2K,MYO1F
UP_SEQ_FEATURE	CROSSLNK:Glycyl lysine isopeptide (Lys-Gly) (interchain with G-Cter in SUMO2)	6	45	1050	22290	0.0548	1.00e+0	2.83	1.00e+0	1.00e+0	0.0183	BRD1,USP16,SRSF1,UBA2,EIF4G2,IKZF5
GOTERM_MF_DIRECT	sodium channel regulator activity	2	44	33	24521	0.0563	1.00e+0	33.78	1.00e+0	1.00e+0	0.0016	FGF13,FGF12
GOTERM_BP_DIRECT	regulation of synapse assembly	2	45	36	26568	0.058	1.00e+0	32.8	1.00e+0	1.00e+0	0.0017	L1CAM,ELAVL2
SMART	FGF	2	31	22	10952	0.0586	1.00e+0	32.12	0.916	1.00e+0	0.00173	FGF13,FGF12
INTERPRO	Znf_C2H2_sf	5	46	729	22313	0.0587	1.00e+0	3.33	1.00e+0	1.00e+0	0.0167	KLF11,KLF12,ZFP84,JAZF1,IKZF5
INTERPRO	Peptidase_C19	2	46	30	22313	0.0588	1.00e+0	32.34	1.00e+0	1.00e+0	0.00174	USP16,USP29
GOTERM_CC_DIRECT	nuclear envelope	3	46	244	27008	0.0624	0.483	7.22	1.00e+0	0.467	0.00831	SRSF1,NUP54,RTN4
INTERPRO	IL1/FGF	2	46	32	22313	0.0626	1.00e+0	30.32	1.00e+0	1.00e+0	0.00198	FGF13,FGF12
INTERPRO	Znf_C2H2_type	5	46	758	22313	0.0658	1.00e+0	3.2	1.00e+0	1.00e+0	0.0194	KLF11,KLF12,ZFP84,JAZF1,IKZF5
GOTERM_BP_DIRECT	intrinsic apoptotic signaling pathway in response to endoplasmic reticulum stress	2	45	43	26568	0.0688	1.00e+0	27.46	1.00e+0	1.00e+0	0.00242	APAF1,UBE2K
GOTERM_CC_DIRECT	axonal growth cone	2	46	44	27008	0.0708	0.52	26.69	1.00e+0	0.503	0.00257	SNAP25,L1CAM
GOTERM_MF_DIRECT	protein kinase activator activity	2	44	43	24521	0.0728	1.00e+0	25.92	1.00e+0	1.00e+0	0.00271	GPRC5A,FGF13
GOTERM_BP_DIRECT	positive regulation of axon extension	2	45	46	26568	0.0735	1.00e+0	25.67	1.00e+0	1.00e+0	0.00277	L1CAM,EIF4G2
GOTERM_CC_DIRECT	cell projection	6	46	1371	27008	0.0766	0.536	2.57	1.00e+0	0.518	0.028	PCM1,ATP2B1,FGF13,L1CAM,RTN4,PPFIA2
GOTERM_BP_DIRECT	regulation of neuron projection development	2	45	50	26568	0.0796	1.00e+0	23.62	1.00e+0	1.00e+0	0.00326	SNAP25,L1CAM
UP_SEQ_FEATURE	DOMAIN:RRM	3	45	237	22290	0.0796	1.00e+0	6.27	1.00e+0	1.00e+0	0.0121	CPSF6,SRSF1,ELAVL2
INTERPRO	RRM_dom	3	46	240	22313	0.0844	1.00e+0	6.06	1.00e+0	1.00e+0	0.0133	CPSF6,SRSF1,ELAVL2
GOTERM_BP_DIRECT	negative regulation of transcription by RNA polymerase II	5	45	1028	26568	0.0895	1.00e+0	2.87	1.00e+0	1.00e+0	0.0292	KLF11,KLF12,PKIA,JAZF1,IKZF5
INTERPRO	USP	2	46	48	22313	0.0924	1.00e+0	20.21	1.00e+0	1.00e+0	0.00442	USP16,USP29
GOTERM_MF_DIRECT	ionotropic glutamate receptor binding	2	44	56	24521	0.0937	1.00e+0	19.9	1.00e+0	1.00e+0	0.00456	IL1R1,SHISA6
GOTERM_MF_DIRECT	RNA binding	5	44	1001	24521	0.0974	1.00e+0	2.78	1.00e+0	1.00e+0	0.0327	MBNL1,CPSF6,SRSF1,ELAVL2,EIF4G2
UP_KW_LIGAND	Zinc	12	22	2506	6880	0.0993	0.585	1.5	0.684	0.585	0.0632	TOE1,KLF11,KLF12,MBNL1,BRD1,USP16,UHRF2,ZFP84,APLP1,UBA2,JAZF1,IKZF5
GOTERM_MF_DIRECT	nucleic acid binding	4	44	634	24521	0.0994	1.00e+0	3.52	1.00e+0	1.00e+0	0.0266	TOE1,CPSF6,SRSF1,ELAVL2

### Sheet: GO MF
Category	Term	Count	List Total	Pop Hits	Pop Total	P-Value	Benjamini	Fold Enrichment	Bonferroni	FDR	Fisher Exact	User Ids
GOTERM_MF_DIRECT	protein binding	25	44	5653	24521	3.52e-06	0.000524	2.46	0.000524	0.000524	1.41e-06	SNAP25,RAB3C,USP16,SRSF1,HCCS,GNAI1,RTN4,GLS,PCM1,SESN1,KIF13A,RGS9,PPFIA2,KLF12,CPSF6,IL1R1,APLP1,ATP2B1,L1CAM,GPRC5A,PKIA,UBA2,FGF13,FGF12,EIF4G2
GOTERM_CC_DIRECT	cytoplasm	27	46	7673	27008	3.55e-05	0.00522	2.07	0.0052	0.00504	1.69e-05	SNAP25,USP16,NDRG3,SRSF1,GNAI1,GLS,PCM1,PSMB2,SESN1,KIF13A,RGS9,PPFIA2,TOE1,MBNL1,CPSF6,APAF1,APLP1,USP29,KCTD6,LARS2,PKIA,UBA2,FGF13,UBE2K,FGF12,EIF4G2,MYO1F
GOTERM_CC_DIRECT	axon	7	46	554	27008	0.000299	0.016	7.42	0.0431	0.0154	3.94e-05	SNAP25,IL1R1,FGF13,L1CAM,RTN4,EIF4G2,PPFIA2
GOTERM_CC_DIRECT	nucleus	23	46	6728	27008	0.000432	0.016	2.01	0.0616	0.0154	0.000211	TOE1,KLF11,KLF12,MBNL1,BRD1,USP16,CPSF6,APAF1,UHRF2,SRSF1,USP29,GNAI1,IKZF5,PSMB2,ZFP84,SESN1,PKIA,UBA2,NUP54,FGF13,UBE2K,FGF12,JAZF1
GOTERM_CC_DIRECT	presynaptic membrane	5	46	213	27008	0.000435	0.016	13.78	0.0619	0.0154	3.07e-05	SNAP25,ATP2B1,L1CAM,RGS9,PPFIA2
GOTERM_CC_DIRECT	nucleoplasm	16	46	3689	27008	0.000627	0.0182	2.55	0.088	0.0176	0.00024	TOE1,KLF11,KLF12,MBNL1,CPSF6,UHRF2,SRSF1,APLP1,DNAJC11,ATP2B1,GNAI1,PCM1,PSMB2,SESN1,UBA2,JAZF1
GOTERM_CC_DIRECT	glutamatergic synapse	8	46	916	27008	0.000743	0.0182	5.13	0.104	0.0176	0.000141	SNAP25,ATP2B1,L1CAM,RGS9,GNAI1,RTN4,PPFIA2,SHISA6
GOTERM_MF_DIRECT	metal ion binding	17	44	4074	24521	0.000942	0.0702	2.33	0.131	0.0702	0.000395	TOE1,KLF11,RAB3C,KLF12,MBNL1,BRD1,USP16,UHRF2,APLP1,HCCS,ATP2B1,RTN4,GNAI1,IKZF5,ZFP84,UBA2,JAZF1
GOTERM_BP_DIRECT	nervous system development	6	45	496	26568	0.00132	0.517	7.14	0.404	0.517	0.00018	MBNL1,APLP1,FGF13,L1CAM,RGS9,RTN4
GOTERM_CC_DIRECT	synapse	8	46	1099	27008	0.00213	0.0446	4.27	0.269	0.0431	0.000483	SNAP25,ATP2B1,FGF12,ELAVL2,RTN4,PPFIA2,GLS,SHISA6
UP_SEQ_FEATURE	COMPBIAS:Polar residues	21	45	5631	22290	0.00286	0.38	1.85	0.503	0.38	0.00151	TOE1,BRD1,NDRG3,CPSF6,UHRF2,APLP1,HCCS,ATP2B1,L1CAM,USP29,IKZF5,SHISA6,PCM1,KIF13A,UBA2,FGF13,FGF12,RGS9,EIF4G2,PPFIA2,JAZF1
UP_SEQ_FEATURE	REGION:Disordered	36	45	13116	22290	0.00312	0.38	1.36	0.533	0.38	0.00226	SNAP25,RAB3C,USP16,NDRG3,UHRF2,SRSF1,HCCS,ELAVL2,RTN4,GLS,IKZF5,PCM1,KIF13A,RGS9,PPFIA2,JAZF1,TOE1,KLF11,KLF12,BRD1,CPSF6,APLP1,MOGS,ATP2B1,L1CAM,USP29,SHISA6,LARS2,GPRC5A,PKIA,UBA2,NUP54,FGF13,FGF12,EIF4G2,MYO1F
GOTERM_CC_DIRECT	protein-containing complex	7	46	943	27008	0.00454	0.0835	4.36	0.488	0.0806	0.00101	PCM1,APAF1,IL1R1,NUP54,GNAI1,RTN4,IKZF5
UP_KW_PTM	Phosphoprotein	31	40	7979	14128	0.00653	0.0718	1.37	0.0634	0.0718	0.00468	SNAP25,RAB3C,USP16,NDRG3,UHRF2,SRSF1,ELAVL2,RTN4,GLS,PCM1,SESN1,KIF13A,RGS9,PPFIA2,JAZF1,TOE1,KLF12,BRD1,MBNL1,CPSF6,IL1R1,DNAJC11,ATP2B1,L1CAM,SHISA6,GPRC5A,UBA2,FGF13,UBE2K,EIF4G2,MYO1F
GOTERM_CC_DIRECT	nuclear speck	5	46	450	27008	0.00661	0.108	6.52	0.623	0.104	0.000981	TOE1,BRD1,CPSF6,SRSF1,DNAJC11
UP_KW_DOMAIN	Zinc-finger	9	32	1442	15070	0.00733	0.0953	2.94	0.0913	0.0953	0.00241	TOE1,KLF11,KLF12,MBNL1,BRD1,USP16,UHRF2,JAZF1,IKZF5
GOTERM_MF_DIRECT	zinc ion binding	10	44	2099	24521	0.00947	0.47	2.66	0.758	0.47	0.00343	TOE1,KLF11,KLF12,MBNL1,BRD1,USP16,UHRF2,ZFP84,JAZF1,IKZF5
GOTERM_MF_DIRECT	nucleotide binding	9	44	1865	24521	0.0146	0.543	2.69	0.888	0.543	0.00519	LARS2,RAB3C,APAF1,KIF13A,UBA2,ATP2B1,UBE2K,GNAI1,MYO1F
GOTERM_BP_DIRECT	positive regulation of neutrophil migration	2	45	10	26568	0.0164	1.00e+0	118.08	0.998	1.00e+0	0.000125	RTN4,MYO1F
UP_KW_DOMAIN	Repeat	17	32	4828	15070	0.0184	0.119	1.66	0.214	0.119	0.0107	SNAP25,KLF11,KLF12,MBNL1,BRD1,APAF1,IL1R1,SRSF1,HCCS,L1CAM,ELAVL2,GLS,IKZF5,ZFP84,NUP54,PPFIA2,JAZF1
GOTERM_MF_DIRECT	PDZ domain binding	3	44	124	24521	0.02	0.596	13.48	0.951	0.596	0.00144	ATP2B1,L1CAM,SHISA6
UP_SEQ_FEATURE	ZN_FING:C2H2-type 1	4	45	294	22290	0.0202	1.00e+0	6.74	0.993	1.00e+0	0.00289	KLF11,KLF12,JAZF1,IKZF5
UP_SEQ_FEATURE	COMPBIAS:Basic and acidic residues	20	45	6193	22290	0.0202	1.00e+0	1.6	0.993	1.00e+0	0.0122	TOE1,SNAP25,KLF11,BRD1,USP16,NDRG3,CPSF6,UHRF2,APLP1,MOGS,HCCS,ATP2B1,L1CAM,USP29,RTN4,PCM1,KIF13A,UBA2,FGF13,RGS9
GOTERM_CC_DIRECT	dendritic growth cone	2	46	13	27008	0.0214	0.288	90.33	0.959	0.278	0.000219	L1CAM,RTN4
GOTERM_CC_DIRECT	postsynaptic density	4	46	359	27008	0.0219	0.288	6.54	0.961	0.278	0.00323	RTN4,EIF4G2,PPFIA2,SHISA6
UP_SEQ_FEATURE	ZN_FING:C2H2-type 2	4	45	306	22290	0.0224	1.00e+0	6.47	0.996	1.00e+0	0.00333	KLF11,KLF12,JAZF1,IKZF5
UP_KW_PTM	Acetylation	16	40	3273	14128	0.0231	0.127	1.73	0.208	0.127	0.0128	TOE1,RAB3C,BRD1,NDRG3,SRSF1,DNAJC11,ATP2B1,RTN4,GLS,LARS2,PCM1,PSMB2,PKIA,UBA2,UBE2K,EIF4G2
UP_KW_CELLULAR_COMPONENT	Nucleus	19	41	5576	19181	0.0233	0.204	1.59	0.419	0.204	0.0141	TOE1,KLF11,KLF12,MBNL1,BRD1,USP16,CPSF6,UHRF2,SRSF1,GNAI1,IKZF5,PSMB2,ZFP84,SESN1,UBA2,NUP54,FGF13,FGF12,JAZF1
UP_KW_CELLULAR_COMPONENT	Cytoplasm	19	41	5614	19181	0.025	0.204	1.58	0.441	0.204	0.0152	SNAP25,MBNL1,USP16,CPSF6,APAF1,SRSF1,APLP1,USP29,KCTD6,GNAI1,GLS,PCM1,PSMB2,SESN1,KIF13A,UBA2,FGF13,UBE2K,PPFIA2
UP_KW_CELLULAR_COMPONENT	Synapse	5	41	547	19181	0.0266	0.204	4.28	0.462	0.204	0.00595	SNAP25,ATP2B1,RTN4,PPFIA2,SHISA6
GOTERM_CC_DIRECT	neuron projection	4	46	390	27008	0.0271	0.288	6.02	0.982	0.278	0.00433	SNAP25,FGF13,RGS9,RTN4
GOTERM_CC_DIRECT	postsynaptic density membrane	3	46	154	27008	0.0272	0.288	11.44	0.983	0.278	0.00231	RGS9,RTN4,SHISA6
GOTERM_CC_DIRECT	cytosol	14	46	4477	27008	0.0274	0.288	1.84	0.983	0.278	0.0143	KLF11,KLF12,MBNL1,APAF1,HCCS,USP29,GNAI1,GLS,PCM1,PSMB2,FGF13,EIF4G2,MYO1F,JAZF1
GOTERM_BP_DIRECT	positive regulation of type I interferon-mediated signaling pathway	2	45	20	26568	0.0326	1.00e+0	59.04	1.00e+0	1.00e+0	0.000523	UBE2K,USP29
GOTERM_CC_DIRECT	dendritic spine membrane	2	46	20	27008	0.0328	0.317	58.71	0.993	0.306	0.000529	ATP2B1,SHISA6
GOTERM_CC_DIRECT	vesicle	3	46	175	27008	0.0345	0.317	10.07	0.994	0.306	0.00331	SNAP25,RAB3C,GPRC5A
UP_KW_BIOLOGICAL_PROCESS	Ubl conjugation pathway	6	31	741	11883	0.0362	1.00e+0	3.1	0.704	1.00e+0	0.0111	USP16,UHRF2,UBA2,UBE2K,USP29,KCTD6
GOTERM_CC_DIRECT	synaptic vesicle	3	46	181	27008	0.0366	0.317	9.73	0.996	0.306	0.00364	SNAP25,RAB3C,PPFIA2
GOTERM_BP_DIRECT	axonal fasciculation	2	45	23	26568	0.0374	1.00e+0	51.34	1.00e+0	1.00e+0	0.000694	L1CAM,RTN4
GOTERM_MF_DIRECT	transmembrane transporter binding	3	44	184	24521	0.0414	1.00e+0	9.09	0.998	1.00e+0	0.00439	SNAP25,FGF13,FGF12
INTERPRO	Fibroblast_GF_fam	2	46	22	22313	0.0435	1.00e+0	44.1	1.00e+0	1.00e+0	0.000936	FGF13,FGF12
GOTERM_CC_DIRECT	growth cone	3	46	200	27008	0.0439	0.358	8.81	0.999	0.346	0.0048	SNAP25,FGF13,L1CAM
GOTERM_BP_DIRECT	alternative mRNA splicing, via spliceosome	2	45	29	26568	0.047	1.00e+0	40.72	1.00e+0	1.00e+0	0.00111	MBNL1,SRSF1
GOTERM_MF_DIRECT	ATP binding	7	44	1551	24521	0.0521	1.00e+0	2.52	1.00e+0	1.00e+0	0.0196	LARS2,APAF1,KIF13A,UBA2,ATP2B1,UBE2K,MYO1F
UP_SEQ_FEATURE	CROSSLNK:Glycyl lysine isopeptide (Lys-Gly) (interchain with G-Cter in SUMO2)	6	45	1050	22290	0.0548	1.00e+0	2.83	1.00e+0	1.00e+0	0.0183	BRD1,USP16,SRSF1,UBA2,EIF4G2,IKZF5
GOTERM_MF_DIRECT	sodium channel regulator activity	2	44	33	24521	0.0563	1.00e+0	33.78	1.00e+0	1.00e+0	0.0016	FGF13,FGF12
GOTERM_BP_DIRECT	regulation of synapse assembly	2	45	36	26568	0.058	1.00e+0	32.8	1.00e+0	1.00e+0	0.0017	L1CAM,ELAVL2
SMART	FGF	2	31	22	10952	0.0586	1.00e+0	32.12	0.916	1.00e+0	0.00173	FGF13,FGF12
INTERPRO	Znf_C2H2_sf	5	46	729	22313	0.0587	1.00e+0	3.33	1.00e+0	1.00e+0	0.0167	KLF11,KLF12,ZFP84,JAZF1,IKZF5
INTERPRO	Peptidase_C19	2	46	30	22313	0.0588	1.00e+0	32.34	1.00e+0	1.00e+0	0.00174	USP16,USP29
GOTERM_CC_DIRECT	nuclear envelope	3	46	244	27008	0.0624	0.483	7.22	1.00e+0	0.467	0.00831	SRSF1,NUP54,RTN4
INTERPRO	IL1/FGF	2	46	32	22313	0.0626	1.00e+0	30.32	1.00e+0	1.00e+0	0.00198	FGF13,FGF12
INTERPRO	Znf_C2H2_type	5	46	758	22313	0.0658	1.00e+0	3.2	1.00e+0	1.00e+0	0.0194	KLF11,KLF12,ZFP84,JAZF1,IKZF5
GOTERM_BP_DIRECT	intrinsic apoptotic signaling pathway in response to endoplasmic reticulum stress	2	45	43	26568	0.0688	1.00e+0	27.46	1.00e+0	1.00e+0	0.00242	APAF1,UBE2K
GOTERM_CC_DIRECT	axonal growth cone	2	46	44	27008	0.0708	0.52	26.69	1.00e+0	0.503	0.00257	SNAP25,L1CAM
GOTERM_MF_DIRECT	protein kinase activator activity	2	44	43	24521	0.0728	1.00e+0	25.92	1.00e+0	1.00e+0	0.00271	GPRC5A,FGF13
GOTERM_BP_DIRECT	positive regulation of axon extension	2	45	46	26568	0.0735	1.00e+0	25.67	1.00e+0	1.00e+0	0.00277	L1CAM,EIF4G2
GOTERM_CC_DIRECT	cell projection	6	46	1371	27008	0.0766	0.536	2.57	1.00e+0	0.518	0.028	PCM1,ATP2B1,FGF13,L1CAM,RTN4,PPFIA2
GOTERM_BP_DIRECT	regulation of neuron projection development	2	45	50	26568	0.0796	1.00e+0	23.62	1.00e+0	1.00e+0	0.00326	SNAP25,L1CAM
UP_SEQ_FEATURE	DOMAIN:RRM	3	45	237	22290	0.0796	1.00e+0	6.27	1.00e+0	1.00e+0	0.0121	CPSF6,SRSF1,ELAVL2
INTERPRO	RRM_dom	3	46	240	22313	0.0844	1.00e+0	6.06	1.00e+0	1.00e+0	0.0133	CPSF6,SRSF1,ELAVL2
GOTERM_BP_DIRECT	negative regulation of transcription by RNA polymerase II	5	45	1028	26568	0.0895	1.00e+0	2.87	1.00e+0	1.00e+0	0.0292	KLF11,KLF12,PKIA,JAZF1,IKZF5
INTERPRO	USP	2	46	48	22313	0.0924	1.00e+0	20.21	1.00e+0	1.00e+0	0.00442	USP16,USP29
GOTERM_MF_DIRECT	ionotropic glutamate receptor binding	2	44	56	24521	0.0937	1.00e+0	19.9	1.00e+0	1.00e+0	0.00456	IL1R1,SHISA6
GOTERM_MF_DIRECT	RNA binding	5	44	1001	24521	0.0974	1.00e+0	2.78	1.00e+0	1.00e+0	0.0327	MBNL1,CPSF6,SRSF1,ELAVL2,EIF4G2
UP_KW_LIGAND	Zinc	12	22	2506	6880	0.0993	0.585	1.5	0.684	0.585	0.0632	TOE1,KLF11,KLF12,MBNL1,BRD1,USP16,UHRF2,ZFP84,APLP1,UBA2,JAZF1,IKZF5
GOTERM_MF_DIRECT	nucleic acid binding	4	44	634	24521	0.0994	1.00e+0	3.52	1.00e+0	1.00e+0	0.0266	TOE1,CPSF6,SRSF1,ELAVL2

### Sheet: GO CC
Category	Term	Count	List Total	Pop Hits	Pop Total	P-Value	Benjamini	Fold Enrichment	Bonferroni	FDR	Fisher Exact	User Ids
GOTERM_MF_DIRECT	protein binding	25	44	5653	24521	3.52e-06	0.000524	2.46	0.000524	0.000524	1.41e-06	SNAP25,RAB3C,USP16,SRSF1,HCCS,GNAI1,RTN4,GLS,PCM1,SESN1,KIF13A,RGS9,PPFIA2,KLF12,CPSF6,IL1R1,APLP1,ATP2B1,L1CAM,GPRC5A,PKIA,UBA2,FGF13,FGF12,EIF4G2
GOTERM_CC_DIRECT	cytoplasm	27	46	7673	27008	3.55e-05	0.00522	2.07	0.0052	0.00504	1.69e-05	SNAP25,USP16,NDRG3,SRSF1,GNAI1,GLS,PCM1,PSMB2,SESN1,KIF13A,RGS9,PPFIA2,TOE1,MBNL1,CPSF6,APAF1,APLP1,USP29,KCTD6,LARS2,PKIA,UBA2,FGF13,UBE2K,FGF12,EIF4G2,MYO1F
GOTERM_CC_DIRECT	axon	7	46	554	27008	0.000299	0.016	7.42	0.0431	0.0154	3.94e-05	SNAP25,IL1R1,FGF13,L1CAM,RTN4,EIF4G2,PPFIA2
GOTERM_CC_DIRECT	nucleus	23	46	6728	27008	0.000432	0.016	2.01	0.0616	0.0154	0.000211	TOE1,KLF11,KLF12,MBNL1,BRD1,USP16,CPSF6,APAF1,UHRF2,SRSF1,USP29,GNAI1,IKZF5,PSMB2,ZFP84,SESN1,PKIA,UBA2,NUP54,FGF13,UBE2K,FGF12,JAZF1
GOTERM_CC_DIRECT	presynaptic membrane	5	46	213	27008	0.000435	0.016	13.78	0.0619	0.0154	3.07e-05	SNAP25,ATP2B1,L1CAM,RGS9,PPFIA2
GOTERM_CC_DIRECT	nucleoplasm	16	46	3689	27008	0.000627	0.0182	2.55	0.088	0.0176	0.00024	TOE1,KLF11,KLF12,MBNL1,CPSF6,UHRF2,SRSF1,APLP1,DNAJC11,ATP2B1,GNAI1,PCM1,PSMB2,SESN1,UBA2,JAZF1
GOTERM_CC_DIRECT	glutamatergic synapse	8	46	916	27008	0.000743	0.0182	5.13	0.104	0.0176	0.000141	SNAP25,ATP2B1,L1CAM,RGS9,GNAI1,RTN4,PPFIA2,SHISA6
GOTERM_MF_DIRECT	metal ion binding	17	44	4074	24521	0.000942	0.0702	2.33	0.131	0.0702	0.000395	TOE1,KLF11,RAB3C,KLF12,MBNL1,BRD1,USP16,UHRF2,APLP1,HCCS,ATP2B1,RTN4,GNAI1,IKZF5,ZFP84,UBA2,JAZF1
GOTERM_BP_DIRECT	nervous system development	6	45	496	26568	0.00132	0.517	7.14	0.404	0.517	0.00018	MBNL1,APLP1,FGF13,L1CAM,RGS9,RTN4
GOTERM_CC_DIRECT	synapse	8	46	1099	27008	0.00213	0.0446	4.27	0.269	0.0431	0.000483	SNAP25,ATP2B1,FGF12,ELAVL2,RTN4,PPFIA2,GLS,SHISA6
UP_SEQ_FEATURE	COMPBIAS:Polar residues	21	45	5631	22290	0.00286	0.38	1.85	0.503	0.38	0.00151	TOE1,BRD1,NDRG3,CPSF6,UHRF2,APLP1,HCCS,ATP2B1,L1CAM,USP29,IKZF5,SHISA6,PCM1,KIF13A,UBA2,FGF13,FGF12,RGS9,EIF4G2,PPFIA2,JAZF1
UP_SEQ_FEATURE	REGION:Disordered	36	45	13116	22290	0.00312	0.38	1.36	0.533	0.38	0.00226	SNAP25,RAB3C,USP16,NDRG3,UHRF2,SRSF1,HCCS,ELAVL2,RTN4,GLS,IKZF5,PCM1,KIF13A,RGS9,PPFIA2,JAZF1,TOE1,KLF11,KLF12,BRD1,CPSF6,APLP1,MOGS,ATP2B1,L1CAM,USP29,SHISA6,LARS2,GPRC5A,PKIA,UBA2,NUP54,FGF13,FGF12,EIF4G2,MYO1F
GOTERM_CC_DIRECT	protein-containing complex	7	46	943	27008	0.00454	0.0835	4.36	0.488	0.0806	0.00101	PCM1,APAF1,IL1R1,NUP54,GNAI1,RTN4,IKZF5
UP_KW_PTM	Phosphoprotein	31	40	7979	14128	0.00653	0.0718	1.37	0.0634	0.0718	0.00468	SNAP25,RAB3C,USP16,NDRG3,UHRF2,SRSF1,ELAVL2,RTN4,GLS,PCM1,SESN1,KIF13A,RGS9,PPFIA2,JAZF1,TOE1,KLF12,BRD1,MBNL1,CPSF6,IL1R1,DNAJC11,ATP2B1,L1CAM,SHISA6,GPRC5A,UBA2,FGF13,UBE2K,EIF4G2,MYO1F
GOTERM_CC_DIRECT	nuclear speck	5	46	450	27008	0.00661	0.108	6.52	0.623	0.104	0.000981	TOE1,BRD1,CPSF6,SRSF1,DNAJC11
UP_KW_DOMAIN	Zinc-finger	9	32	1442	15070	0.00733	0.0953	2.94	0.0913	0.0953	0.00241	TOE1,KLF11,KLF12,MBNL1,BRD1,USP16,UHRF2,JAZF1,IKZF5
GOTERM_MF_DIRECT	zinc ion binding	10	44	2099	24521	0.00947	0.47	2.66	0.758	0.47	0.00343	TOE1,KLF11,KLF12,MBNL1,BRD1,USP16,UHRF2,ZFP84,JAZF1,IKZF5
GOTERM_MF_DIRECT	nucleotide binding	9	44	1865	24521	0.0146	0.543	2.69	0.888	0.543	0.00519	LARS2,RAB3C,APAF1,KIF13A,UBA2,ATP2B1,UBE2K,GNAI1,MYO1F
GOTERM_BP_DIRECT	positive regulation of neutrophil migration	2	45	10	26568	0.0164	1.00e+0	118.08	0.998	1.00e+0	0.000125	RTN4,MYO1F
UP_KW_DOMAIN	Repeat	17	32	4828	15070	0.0184	0.119	1.66	0.214	0.119	0.0107	SNAP25,KLF11,KLF12,MBNL1,BRD1,APAF1,IL1R1,SRSF1,HCCS,L1CAM,ELAVL2,GLS,IKZF5,ZFP84,NUP54,PPFIA2,JAZF1
GOTERM_MF_DIRECT	PDZ domain binding	3	44	124	24521	0.02	0.596	13.48	0.951	0.596	0.00144	ATP2B1,L1CAM,SHISA6
UP_SEQ_FEATURE	ZN_FING:C2H2-type 1	4	45	294	22290	0.0202	1.00e+0	6.74	0.993	1.00e+0	0.00289	KLF11,KLF12,JAZF1,IKZF5
UP_SEQ_FEATURE	COMPBIAS:Basic and acidic residues	20	45	6193	22290	0.0202	1.00e+0	1.6	0.993	1.00e+0	0.0122	TOE1,SNAP25,KLF11,BRD1,USP16,NDRG3,CPSF6,UHRF2,APLP1,MOGS,HCCS,ATP2B1,L1CAM,USP29,RTN4,PCM1,KIF13A,UBA2,FGF13,RGS9
GOTERM_CC_DIRECT	dendritic growth cone	2	46	13	27008	0.0214	0.288	90.33	0.959	0.278	0.000219	L1CAM,RTN4
GOTERM_CC_DIRECT	postsynaptic density	4	46	359	27008	0.0219	0.288	6.54	0.961	0.278	0.00323	RTN4,EIF4G2,PPFIA2,SHISA6
UP_SEQ_FEATURE	ZN_FING:C2H2-type 2	4	45	306	22290	0.0224	1.00e+0	6.47	0.996	1.00e+0	0.00333	KLF11,KLF12,JAZF1,IKZF5
UP_KW_PTM	Acetylation	16	40	3273	14128	0.0231	0.127	1.73	0.208	0.127	0.0128	TOE1,RAB3C,BRD1,NDRG3,SRSF1,DNAJC11,ATP2B1,RTN4,GLS,LARS2,PCM1,PSMB2,PKIA,UBA2,UBE2K,EIF4G2
UP_KW_CELLULAR_COMPONENT	Nucleus	19	41	5576	19181	0.0233	0.204	1.59	0.419	0.204	0.0141	TOE1,KLF11,KLF12,MBNL1,BRD1,USP16,CPSF6,UHRF2,SRSF1,GNAI1,IKZF5,PSMB2,ZFP84,SESN1,UBA2,NUP54,FGF13,FGF12,JAZF1
UP_KW_CELLULAR_COMPONENT	Cytoplasm	19	41	5614	19181	0.025	0.204	1.58	0.441	0.204	0.0152	SNAP25,MBNL1,USP16,CPSF6,APAF1,SRSF1,APLP1,USP29,KCTD6,GNAI1,GLS,PCM1,PSMB2,SESN1,KIF13A,UBA2,FGF13,UBE2K,PPFIA2
UP_KW_CELLULAR_COMPONENT	Synapse	5	41	547	19181	0.0266	0.204	4.28	0.462	0.204	0.00595	SNAP25,ATP2B1,RTN4,PPFIA2,SHISA6
GOTERM_CC_DIRECT	neuron projection	4	46	390	27008	0.0271	0.288	6.02	0.982	0.278	0.00433	SNAP25,FGF13,RGS9,RTN4
GOTERM_CC_DIRECT	postsynaptic density membrane	3	46	154	27008	0.0272	0.288	11.44	0.983	0.278	0.00231	RGS9,RTN4,SHISA6
GOTERM_CC_DIRECT	cytosol	14	46	4477	27008	0.0274	0.288	1.84	0.983	0.278	0.0143	KLF11,KLF12,MBNL1,APAF1,HCCS,USP29,GNAI1,GLS,PCM1,PSMB2,FGF13,EIF4G2,MYO1F,JAZF1
GOTERM_BP_DIRECT	positive regulation of type I interferon-mediated signaling pathway	2	45	20	26568	0.0326	1.00e+0	59.04	1.00e+0	1.00e+0	0.000523	UBE2K,USP29
GOTERM_CC_DIRECT	dendritic spine membrane	2	46	20	27008	0.0328	0.317	58.71	0.993	0.306	0.000529	ATP2B1,SHISA6
GOTERM_CC_DIRECT	vesicle	3	46	175	27008	0.0345	0.317	10.07	0.994	0.306	0.00331	SNAP25,RAB3C,GPRC5A
UP_KW_BIOLOGICAL_PROCESS	Ubl conjugation pathway	6	31	741	11883	0.0362	1.00e+0	3.1	0.704	1.00e+0	0.0111	USP16,UHRF2,UBA2,UBE2K,USP29,KCTD6
GOTERM_CC_DIRECT	synaptic vesicle	3	46	181	27008	0.0366	0.317	9.73	0.996	0.306	0.00364	SNAP25,RAB3C,PPFIA2
GOTERM_BP_DIRECT	axonal fasciculation	2	45	23	26568	0.0374	1.00e+0	51.34	1.00e+0	1.00e+0	0.000694	L1CAM,RTN4
GOTERM_MF_DIRECT	transmembrane transporter binding	3	44	184	24521	0.0414	1.00e+0	9.09	0.998	1.00e+0	0.00439	SNAP25,FGF13,FGF12
INTERPRO	Fibroblast_GF_fam	2	46	22	22313	0.0435	1.00e+0	44.1	1.00e+0	1.00e+0	0.000936	FGF13,FGF12
GOTERM_CC_DIRECT	growth cone	3	46	200	27008	0.0439	0.358	8.81	0.999	0.346	0.0048	SNAP25,FGF13,L1CAM
GOTERM_BP_DIRECT	alternative mRNA splicing, via spliceosome	2	45	29	26568	0.047	1.00e+0	40.72	1.00e+0	1.00e+0	0.00111	MBNL1,SRSF1
GOTERM_MF_DIRECT	ATP binding	7	44	1551	24521	0.0521	1.00e+0	2.52	1.00e+0	1.00e+0	0.0196	LARS2,APAF1,KIF13A,UBA2,ATP2B1,UBE2K,MYO1F
UP_SEQ_FEATURE	CROSSLNK:Glycyl lysine isopeptide (Lys-Gly) (interchain with G-Cter in SUMO2)	6	45	1050	22290	0.0548	1.00e+0	2.83	1.00e+0	1.00e+0	0.0183	BRD1,USP16,SRSF1,UBA2,EIF4G2,IKZF5
GOTERM_MF_DIRECT	sodium channel regulator activity	2	44	33	24521	0.0563	1.00e+0	33.78	1.00e+0	1.00e+0	0.0016	FGF13,FGF12
GOTERM_BP_DIRECT	regulation of synapse assembly	2	45	36	26568	0.058	1.00e+0	32.8	1.00e+0	1.00e+0	0.0017	L1CAM,ELAVL2
SMART	FGF	2	31	22	10952	0.0586	1.00e+0	32.12	0.916	1.00e+0	0.00173	FGF13,FGF12
INTERPRO	Znf_C2H2_sf	5	46	729	22313	0.0587	1.00e+0	3.33	1.00e+0	1.00e+0	0.0167	KLF11,KLF12,ZFP84,JAZF1,IKZF5
INTERPRO	Peptidase_C19	2	46	30	22313	0.0588	1.00e+0	32.34	1.00e+0	1.00e+0	0.00174	USP16,USP29
GOTERM_CC_DIRECT	nuclear envelope	3	46	244	27008	0.0624	0.483	7.22	1.00e+0	0.467	0.00831	SRSF1,NUP54,RTN4
INTERPRO	IL1/FGF	2	46	32	22313	0.0626	1.00e+0	30.32	1.00e+0	1.00e+0	0.00198	FGF13,FGF12
INTERPRO	Znf_C2H2_type	5	46	758	22313	0.0658	1.00e+0	3.2	1.00e+0	1.00e+0	0.0194	KLF11,KLF12,ZFP84,JAZF1,IKZF5
GOTERM_BP_DIRECT	intrinsic apoptotic signaling pathway in response to endoplasmic reticulum stress	2	45	43	26568	0.0688	1.00e+0	27.46	1.00e+0	1.00e+0	0.00242	APAF1,UBE2K
GOTERM_CC_DIRECT	axonal growth cone	2	46	44	27008	0.0708	0.52	26.69	1.00e+0	0.503	0.00257	SNAP25,L1CAM
GOTERM_MF_DIRECT	protein kinase activator activity	2	44	43	24521	0.0728	1.00e+0	25.92	1.00e+0	1.00e+0	0.00271	GPRC5A,FGF13
GOTERM_BP_DIRECT	positive regulation of axon extension	2	45	46	26568	0.0735	1.00e+0	25.67	1.00e+0	1.00e+0	0.00277	L1CAM,EIF4G2
GOTERM_CC_DIRECT	cell projection	6	46	1371	27008	0.0766	0.536	2.57	1.00e+0	0.518	0.028	PCM1,ATP2B1,FGF13,L1CAM,RTN4,PPFIA2
GOTERM_BP_DIRECT	regulation of neuron projection development	2	45	50	26568	0.0796	1.00e+0	23.62	1.00e+0	1.00e+0	0.00326	SNAP25,L1CAM
UP_SEQ_FEATURE	DOMAIN:RRM	3	45	237	22290	0.0796	1.00e+0	6.27	1.00e+0	1.00e+0	0.0121	CPSF6,SRSF1,ELAVL2
INTERPRO	RRM_dom	3	46	240	22313	0.0844	1.00e+0	6.06	1.00e+0	1.00e+0	0.0133	CPSF6,SRSF1,ELAVL2
GOTERM_BP_DIRECT	negative regulation of transcription by RNA polymerase II	5	45	1028	26568	0.0895	1.00e+0	2.87	1.00e+0	1.00e+0	0.0292	KLF11,KLF12,PKIA,JAZF1,IKZF5
INTERPRO	USP	2	46	48	22313	0.0924	1.00e+0	20.21	1.00e+0	1.00e+0	0.00442	USP16,USP29
GOTERM_MF_DIRECT	ionotropic glutamate receptor binding	2	44	56	24521	0.0937	1.00e+0	19.9	1.00e+0	1.00e+0	0.00456	IL1R1,SHISA6
GOTERM_MF_DIRECT	RNA binding	5	44	1001	24521	0.0974	1.00e+0	2.78	1.00e+0	1.00e+0	0.0327	MBNL1,CPSF6,SRSF1,ELAVL2,EIF4G2
UP_KW_LIGAND	Zinc	12	22	2506	6880	0.0993	0.585	1.5	0.684	0.585	0.0632	TOE1,KLF11,KLF12,MBNL1,BRD1,USP16,UHRF2,ZFP84,APLP1,UBA2,JAZF1,IKZF5
GOTERM_MF_DIRECT	nucleic acid binding	4	44	634	24521	0.0994	1.00e+0	3.52	1.00e+0	1.00e+0	0.0266	TOE1,CPSF6,SRSF1,ELAVL2
